# DeepRBP: A novel deep neural network for inferring splicing regulation

**DOI:** 10.1101/2024.04.11.589004

**Authors:** Joseba Sancho, Juan A. Ferrer-Bonsoms, Danel Olaverri-Mendizabal, Fernando Carazo, Luis V. Valcárcel, Idoia Ochoa

## Abstract

**Motivation:** Alternative splicing plays a pivotal role in various biological processes. In the context of cancer, aberrant splicing patterns can lead to disease progression and treatment resistance. Understanding the regulatory mechanisms underlying alternative splicing is crucial for elucidating disease mechanisms and identifying potential therapeutic targets.

**Results:** We present DeepRBP, a deep learning (DL) based framework to identify potential RNA-binding proteins (RBP)-Gene regulation pairs for further in-vitro validation. DeepRBP is composed of a DL model that predicts transcript abundance given RBP and gene expression data coupled with an explainability module that computes informative RBP-Gene scores. We show that the proposed framework is able to identify known RBP-Gene regulations, demonstrating its applicability to identify new ones.

**Availability and Implementation:** DeepRBP is implemented in PyTorch, and all the code and material used in this work is available at https://github.com/ML4BM-Lab/DeepRBP.

**Supplementary information:** Supplementary data are available at *Bioinformatics* online.
