## Supplementary Table 1 for "DeepRBP: A novel deep neural network for inferring splicing regulation"

### Sheet: list Genes
Ensembl gene ID
ENSG00000000971
ENSG00000002834
ENSG00000003400
ENSG00000003402
ENSG00000004897
ENSG00000005073
ENSG00000005339
ENSG00000005381
ENSG00000006468
ENSG00000007237
ENSG00000007264
ENSG00000007312
ENSG00000007372
ENSG00000009307
ENSG00000009709
ENSG00000010671
ENSG00000010810
ENSG00000011566
ENSG00000012048
ENSG00000012124
ENSG00000015285
ENSG00000018408
ENSG00000019582
ENSG00000019991
ENSG00000022556
ENSG00000023445
ENSG00000026103
ENSG00000026508
ENSG00000028277
ENSG00000029363
ENSG00000029534
ENSG00000029725
ENSG00000031823
ENSG00000033030
ENSG00000036257
ENSG00000037280
ENSG00000038382
ENSG00000039068
ENSG00000040731
ENSG00000040933
ENSG00000041982
ENSG00000042429
ENSG00000044115
ENSG00000044524
ENSG00000046889
ENSG00000047410
ENSG00000047932
ENSG00000047936
ENSG00000048462
ENSG00000048471
ENSG00000049540
ENSG00000049618
ENSG00000049759
ENSG00000051108
ENSG00000051341
ENSG00000051382
ENSG00000054118
ENSG00000055130
ENSG00000055609
ENSG00000057657
ENSG00000060237
ENSG00000060339
ENSG00000062822
ENSG00000064012
ENSG00000064933
ENSG00000065057
ENSG00000065361
ENSG00000065526
ENSG00000065559
ENSG00000066032
ENSG00000066117
ENSG00000066279
ENSG00000066405
ENSG00000066455
ENSG00000066468
ENSG00000067082
ENSG00000067225
ENSG00000067369
ENSG00000067560
ENSG00000067798
ENSG00000067842
ENSG00000067955
ENSG00000068028
ENSG00000068078
ENSG00000068305
ENSG00000068323
ENSG00000069399
ENSG00000070371
ENSG00000070404
ENSG00000070756
ENSG00000070886
ENSG00000071564
ENSG00000072062
ENSG00000072274
ENSG00000072364
ENSG00000072501
ENSG00000072694
ENSG00000073282
ENSG00000073578
ENSG00000073584
ENSG00000073614
ENSG00000073792
ENSG00000073803
ENSG00000073921
ENSG00000074181
ENSG00000074266
ENSG00000074527
ENSG00000074964
ENSG00000076242
ENSG00000076685
ENSG00000077150
ENSG00000077782
ENSG00000078053
ENSG00000078061
ENSG00000078177
ENSG00000078369
ENSG00000078399
ENSG00000078403
ENSG00000078674
ENSG00000078804
ENSG00000078900
ENSG00000079102
ENSG00000079112
ENSG00000079215
ENSG00000079432
ENSG00000079805
ENSG00000079999
ENSG00000080224
ENSG00000080493
ENSG00000080573
ENSG00000080815
ENSG00000080824
ENSG00000081059
ENSG00000081189
ENSG00000081237
ENSG00000082701
ENSG00000082805
ENSG00000082898
ENSG00000083093
ENSG00000083168
ENSG00000083520
ENSG00000083799
ENSG00000083857
ENSG00000084676
ENSG00000084774
ENSG00000085185
ENSG00000085224
ENSG00000085276
ENSG00000085511
ENSG00000085563
ENSG00000085733
ENSG00000085832
ENSG00000086015
ENSG00000086758
ENSG00000087088
ENSG00000087245
ENSG00000087365
ENSG00000087460
ENSG00000087586
ENSG00000088038
ENSG00000088256
ENSG00000088305
ENSG00000088325
ENSG00000088826
ENSG00000089163
ENSG00000089280
ENSG00000089685
ENSG00000089693
ENSG00000090659
ENSG00000091138
ENSG00000091409
ENSG00000091483
ENSG00000091831
ENSG00000092820
ENSG00000095002
ENSG00000095015
ENSG00000096384
ENSG00000096968
ENSG00000097007
ENSG00000099875
ENSG00000099942
ENSG00000099949
ENSG00000099956
ENSG00000100030
ENSG00000100105
ENSG00000100281
ENSG00000100284
ENSG00000100311
ENSG00000100345
ENSG00000100503
ENSG00000100644
ENSG00000100697
ENSG00000100721
ENSG00000100814
ENSG00000100815
ENSG00000100852
ENSG00000100888
ENSG00000101096
ENSG00000101109
ENSG00000101115
ENSG00000101126
ENSG00000101213
ENSG00000101343
ENSG00000101349
ENSG00000101624
ENSG00000101745
ENSG00000101972
ENSG00000102034
ENSG00000102145
ENSG00000102755
ENSG00000102900
ENSG00000102974
ENSG00000103126
ENSG00000103197
ENSG00000103522
ENSG00000104081
ENSG00000104312
ENSG00000104320
ENSG00000104365
ENSG00000104408
ENSG00000104419
ENSG00000104517
ENSG00000104660
ENSG00000104728
ENSG00000104884
ENSG00000104903
ENSG00000105173
ENSG00000105221
ENSG00000105369
ENSG00000105568
ENSG00000105619
ENSG00000105639
ENSG00000105647
ENSG00000105656
ENSG00000105662
ENSG00000105810
ENSG00000105851
ENSG00000105976
ENSG00000106031
ENSG00000106123
ENSG00000106144
ENSG00000106244
ENSG00000106305
ENSG00000106462
ENSG00000106483
ENSG00000106571
ENSG00000106615
ENSG00000107485
ENSG00000107779
ENSG00000107807
ENSG00000107864
ENSG00000107882
ENSG00000107929
ENSG00000107968
ENSG00000108055
ENSG00000108091
ENSG00000108239
ENSG00000108375
ENSG00000108443
ENSG00000108510
ENSG00000108654
ENSG00000108799
ENSG00000108821
ENSG00000108924
ENSG00000108946
ENSG00000108953
ENSG00000109132
ENSG00000109205
ENSG00000109220
ENSG00000109320
ENSG00000109452
ENSG00000109471
ENSG00000109472
ENSG00000109670
ENSG00000109685
ENSG00000109762
ENSG00000109906
ENSG00000109971
ENSG00000110092
ENSG00000110330
ENSG00000110367
ENSG00000110514
ENSG00000110619
ENSG00000110713
ENSG00000110768
ENSG00000110777
ENSG00000110841
ENSG00000110844
ENSG00000110955
ENSG00000110987
ENSG00000111087
ENSG00000111252
ENSG00000111275
ENSG00000111276
ENSG00000111450
ENSG00000111642
ENSG00000111647
ENSG00000111670
ENSG00000111679
ENSG00000112081
ENSG00000112186
ENSG00000112237
ENSG00000112242
ENSG00000112282
ENSG00000112531
ENSG00000112561
ENSG00000112576
ENSG00000112715
ENSG00000112851
ENSG00000113263
ENSG00000113360
ENSG00000113384
ENSG00000113387
ENSG00000113594
ENSG00000113595
ENSG00000113648
ENSG00000113721
ENSG00000113916
ENSG00000114354
ENSG00000114423
ENSG00000114739
ENSG00000114861
ENSG00000114999
ENSG00000115170
ENSG00000115268
ENSG00000115414
ENSG00000115524
ENSG00000115648
ENSG00000115760
ENSG00000115808
ENSG00000115904
ENSG00000116016
ENSG00000116044
ENSG00000116062
ENSG00000116106
ENSG00000116128
ENSG00000116132
ENSG00000116251
ENSG00000116560
ENSG00000116678
ENSG00000116690
ENSG00000116731
ENSG00000116990
ENSG00000117020
ENSG00000117118
ENSG00000117318
ENSG00000117400
ENSG00000117461
ENSG00000117595
ENSG00000117713
ENSG00000118007
ENSG00000118046
ENSG00000118058
ENSG00000118260
ENSG00000118503
ENSG00000118513
ENSG00000118515
ENSG00000118689
ENSG00000118971
ENSG00000119139
ENSG00000119335
ENSG00000119397
ENSG00000119414
ENSG00000119508
ENSG00000119535
ENSG00000119537
ENSG00000119772
ENSG00000119866
ENSG00000120053
ENSG00000120063
ENSG00000120156
ENSG00000120217
ENSG00000120457
ENSG00000120868
ENSG00000121067
ENSG00000121274
ENSG00000121289
ENSG00000121653
ENSG00000121741
ENSG00000121879
ENSG00000121966
ENSG00000121988
ENSG00000121989
ENSG00000122025
ENSG00000122406
ENSG00000122512
ENSG00000122566
ENSG00000122642
ENSG00000122729
ENSG00000122778
ENSG00000122779
ENSG00000123080
ENSG00000123268
ENSG00000123388
ENSG00000123473
ENSG00000123983
ENSG00000124151
ENSG00000124181
ENSG00000124486
ENSG00000124608
ENSG00000124762
ENSG00000124795
ENSG00000125166
ENSG00000125354
ENSG00000125618
ENSG00000125726
ENSG00000125755
ENSG00000125798
ENSG00000125952
ENSG00000126012
ENSG00000126249
ENSG00000126353
ENSG00000126453
ENSG00000126524
ENSG00000126746
ENSG00000126777
ENSG00000126778
ENSG00000126883
ENSG00000126934
ENSG00000127152
ENSG00000127329
ENSG00000127616
ENSG00000127914
ENSG00000127946
ENSG00000127955
ENSG00000128052
ENSG00000128191
ENSG00000128271
ENSG00000128283
ENSG00000128335
ENSG00000128487
ENSG00000128513
ENSG00000128602
ENSG00000128656
ENSG00000128713
ENSG00000128944
ENSG00000129204
ENSG00000129474
ENSG00000129514
ENSG00000129675
ENSG00000129993
ENSG00000130382
ENSG00000130396
ENSG00000130635
ENSG00000130675
ENSG00000130779
ENSG00000130816
ENSG00000130844
ENSG00000131018
ENSG00000131023
ENSG00000131044
ENSG00000131323
ENSG00000131408
ENSG00000131504
ENSG00000131653
ENSG00000131759
ENSG00000131849
ENSG00000132002
ENSG00000132122
ENSG00000132155
ENSG00000132170
ENSG00000132475
ENSG00000132522
ENSG00000132694
ENSG00000132781
ENSG00000132840
ENSG00000132906
ENSG00000132964
ENSG00000132970
ENSG00000133067
ENSG00000133131
ENSG00000133216
ENSG00000133392
ENSG00000133639
ENSG00000133703
ENSG00000133808
ENSG00000133895
ENSG00000133961
ENSG00000134086
ENSG00000134250
ENSG00000134333
ENSG00000134352
ENSG00000134371
ENSG00000134375
ENSG00000134516
ENSG00000134574
ENSG00000134853
ENSG00000134899
ENSG00000134909
ENSG00000134955
ENSG00000134982
ENSG00000135100
ENSG00000135111
ENSG00000135333
ENSG00000135341
ENSG00000135363
ENSG00000135446
ENSG00000135503
ENSG00000135605
ENSG00000135679
ENSG00000135829
ENSG00000135903
ENSG00000135956
ENSG00000136014
ENSG00000136068
ENSG00000136167
ENSG00000136238
ENSG00000136352
ENSG00000136492
ENSG00000136504
ENSG00000136717
ENSG00000136754
ENSG00000136826
ENSG00000136877
ENSG00000136936
ENSG00000136997
ENSG00000137193
ENSG00000137265
ENSG00000137309
ENSG00000137337
ENSG00000137497
ENSG00000137693
ENSG00000137812
ENSG00000137845
ENSG00000137936
ENSG00000138081
ENSG00000138115
ENSG00000138363
ENSG00000138376
ENSG00000138413
ENSG00000138448
ENSG00000138468
ENSG00000138592
ENSG00000138688
ENSG00000138698
ENSG00000138785
ENSG00000138795
ENSG00000138829
ENSG00000139083
ENSG00000139144
ENSG00000139163
ENSG00000139219
ENSG00000139263
ENSG00000139289
ENSG00000139329
ENSG00000139618
ENSG00000139626
ENSG00000139687
ENSG00000139718
ENSG00000140009
ENSG00000140262
ENSG00000140396
ENSG00000140416
ENSG00000140443
ENSG00000140464
ENSG00000140465
ENSG00000140521
ENSG00000140538
ENSG00000140577
ENSG00000140623
ENSG00000140836
ENSG00000140859
ENSG00000140937
ENSG00000140988
ENSG00000141027
ENSG00000141052
ENSG00000141367
ENSG00000141380
ENSG00000141503
ENSG00000141510
ENSG00000141564
ENSG00000141579
ENSG00000141644
ENSG00000141646
ENSG00000141736
ENSG00000141867
ENSG00000141968
ENSG00000141985
ENSG00000142208
ENSG00000142273
ENSG00000142453
ENSG00000142611
ENSG00000142627
ENSG00000142675
ENSG00000142867
ENSG00000142871
ENSG00000143036
ENSG00000143252
ENSG00000143294
ENSG00000143322
ENSG00000143379
ENSG00000143384
ENSG00000143398
ENSG00000143437
ENSG00000143549
ENSG00000143552
ENSG00000143556
ENSG00000143622
ENSG00000143772
ENSG00000143799
ENSG00000143924
ENSG00000143970
ENSG00000144218
ENSG00000144476
ENSG00000144554
ENSG00000144736
ENSG00000145012
ENSG00000145113
ENSG00000145216
ENSG00000145242
ENSG00000145332
ENSG00000145388
ENSG00000145632
ENSG00000145675
ENSG00000145715
ENSG00000145819
ENSG00000145908
ENSG00000146054
ENSG00000146232
ENSG00000146278
ENSG00000146374
ENSG00000146648
ENSG00000147050
ENSG00000147065
ENSG00000147130
ENSG00000147133
ENSG00000147140
ENSG00000147144
ENSG00000147257
ENSG00000147274
ENSG00000147403
ENSG00000147548
ENSG00000147655
ENSG00000147724
ENSG00000147862
ENSG00000147883
ENSG00000147889
ENSG00000148053
ENSG00000148400
ENSG00000148516
ENSG00000148584
ENSG00000148737
ENSG00000149311
ENSG00000149531
ENSG00000149554
ENSG00000149798
ENSG00000149948
ENSG00000150347
ENSG00000150457
ENSG00000150907
ENSG00000151150
ENSG00000151348
ENSG00000151532
ENSG00000151651
ENSG00000151702
ENSG00000151835
ENSG00000152207
ENSG00000152217
ENSG00000152284
ENSG00000152518
ENSG00000152601
ENSG00000152894
ENSG00000152942
ENSG00000153094
ENSG00000153107
ENSG00000153113
ENSG00000153165
ENSG00000153201
ENSG00000153234
ENSG00000153487
ENSG00000153707
ENSG00000153814
ENSG00000153944
ENSG00000154380
ENSG00000154582
ENSG00000154767
ENSG00000154803
ENSG00000154928
ENSG00000155085
ENSG00000156052
ENSG00000156076
ENSG00000156313
ENSG00000156508
ENSG00000156531
ENSG00000156650
ENSG00000156738
ENSG00000156970
ENSG00000156976
ENSG00000157168
ENSG00000157388
ENSG00000157404
ENSG00000157554
ENSG00000157613
ENSG00000157764
ENSG00000157765
ENSG00000157873
ENSG00000157933
ENSG00000158019
ENSG00000158169
ENSG00000158290
ENSG00000158711
ENSG00000158715
ENSG00000159216
ENSG00000159388
ENSG00000159784
ENSG00000160007
ENSG00000160145
ENSG00000160201
ENSG00000160271
ENSG00000160613
ENSG00000160789
ENSG00000160862
ENSG00000160867
ENSG00000160957
ENSG00000161405
ENSG00000161547
ENSG00000162367
ENSG00000162409
ENSG00000162434
ENSG00000162600
ENSG00000162613
ENSG00000162711
ENSG00000162733
ENSG00000162775
ENSG00000162924
ENSG00000163026
ENSG00000163041
ENSG00000163092
ENSG00000163161
ENSG00000163239
ENSG00000163399
ENSG00000163435
ENSG00000163453
ENSG00000163497
ENSG00000163513
ENSG00000163518
ENSG00000163520
ENSG00000163558
ENSG00000163629
ENSG00000163655
ENSG00000163902
ENSG00000163930
ENSG00000163932
ENSG00000163939
ENSG00000164078
ENSG00000164305
ENSG00000164327
ENSG00000164330
ENSG00000164362
ENSG00000164398
ENSG00000164494
ENSG00000164683
ENSG00000164742
ENSG00000164754
ENSG00000164796
ENSG00000164919
ENSG00000164985
ENSG00000165025
ENSG00000165238
ENSG00000165323
ENSG00000165392
ENSG00000165409
ENSG00000165458
ENSG00000165556
ENSG00000165671
ENSG00000165694
ENSG00000165699
ENSG00000165731
ENSG00000166046
ENSG00000166407
ENSG00000166501
ENSG00000166710
ENSG00000166886
ENSG00000166888
ENSG00000166949
ENSG00000167232
ENSG00000167258
ENSG00000167384
ENSG00000167460
ENSG00000167548
ENSG00000167552
ENSG00000167751
ENSG00000167965
ENSG00000167985
ENSG00000168036
ENSG00000168067
ENSG00000168092
ENSG00000168172
ENSG00000168394
ENSG00000168411
ENSG00000168421
ENSG00000168496
ENSG00000168542
ENSG00000168610
ENSG00000168646
ENSG00000168685
ENSG00000168702
ENSG00000168769
ENSG00000169032
ENSG00000169047
ENSG00000169071
ENSG00000169083
ENSG00000169184
ENSG00000169249
ENSG00000169375
ENSG00000169696
ENSG00000169714
ENSG00000169862
ENSG00000169876
ENSG00000169918
ENSG00000169919
ENSG00000169925
ENSG00000170234
ENSG00000170430
ENSG00000170581
ENSG00000170703
ENSG00000170759
ENSG00000170791
ENSG00000170836
ENSG00000171094
ENSG00000171105
ENSG00000171302
ENSG00000171310
ENSG00000171456
ENSG00000171552
ENSG00000171608
ENSG00000171723
ENSG00000171735
ENSG00000171791
ENSG00000171843
ENSG00000171862
ENSG00000172175
ENSG00000172409
ENSG00000172476
ENSG00000172493
ENSG00000172915
ENSG00000172936
ENSG00000173258
ENSG00000173391
ENSG00000173531
ENSG00000173535
ENSG00000173575
ENSG00000173674
ENSG00000173757
ENSG00000173821
ENSG00000174175
ENSG00000174197
ENSG00000174231
ENSG00000174469
ENSG00000174775
ENSG00000174844
ENSG00000175054
ENSG00000175166
ENSG00000175197
ENSG00000175224
ENSG00000175329
ENSG00000175387
ENSG00000175595
ENSG00000175643
ENSG00000175832
ENSG00000176105
ENSG00000176302
ENSG00000176571
ENSG00000177084
ENSG00000177302
ENSG00000177426
ENSG00000177565
ENSG00000177842
ENSG00000178053
ENSG00000178104
ENSG00000178105
ENSG00000178209
ENSG00000178562
ENSG00000178568
ENSG00000178573
ENSG00000178691
ENSG00000179094
ENSG00000179218
ENSG00000179295
ENSG00000179348
ENSG00000179399
ENSG00000179477
ENSG00000179583
ENSG00000179750
ENSG00000180644
ENSG00000181143
ENSG00000181163
ENSG00000181222
ENSG00000181555
ENSG00000181690
ENSG00000182054
ENSG00000182158
ENSG00000182162
ENSG00000182185
ENSG00000182197
ENSG00000182511
ENSG00000182578
ENSG00000182580
ENSG00000182712
ENSG00000182866
ENSG00000182871
ENSG00000182872
ENSG00000182901
ENSG00000182944
ENSG00000183091
ENSG00000183317
ENSG00000183337
ENSG00000183454
ENSG00000183579
ENSG00000183722
ENSG00000183735
ENSG00000183742
ENSG00000183765
ENSG00000184012
ENSG00000184047
ENSG00000184304
ENSG00000184384
ENSG00000184402
ENSG00000184481
ENSG00000184507
ENSG00000184634
ENSG00000184640
ENSG00000184675
ENSG00000184702
ENSG00000184923
ENSG00000184937
ENSG00000185008
ENSG00000185177
ENSG00000185345
ENSG00000185499
ENSG00000185567
ENSG00000185630
ENSG00000185650
ENSG00000185664
ENSG00000185811
ENSG00000185920
ENSG00000186174
ENSG00000186350
ENSG00000186575
ENSG00000186716
ENSG00000187098
ENSG00000187164
ENSG00000187239
ENSG00000187257
ENSG00000187323
ENSG00000187391
ENSG00000187735
ENSG00000187741
ENSG00000187840
ENSG00000187957
ENSG00000188163
ENSG00000188199
ENSG00000188501
ENSG00000188687
ENSG00000188906
ENSG00000189079
ENSG00000189283
ENSG00000196090
ENSG00000196092
ENSG00000196159
ENSG00000196220
ENSG00000196263
ENSG00000196367
ENSG00000196411
ENSG00000196498
ENSG00000196531
ENSG00000196588
ENSG00000196591
ENSG00000196604
ENSG00000196712
ENSG00000196914
ENSG00000196924
ENSG00000197013
ENSG00000197122
ENSG00000197157
ENSG00000197299
ENSG00000197323
ENSG00000197535
ENSG00000197641
ENSG00000197880
ENSG00000197943
ENSG00000197993
ENSG00000198053
ENSG00000198176
ENSG00000198286
ENSG00000198400
ENSG00000198561
ENSG00000198604
ENSG00000198625
ENSG00000198793
ENSG00000198795
ENSG00000198796
ENSG00000198822
ENSG00000198909
ENSG00000198947
ENSG00000203734
ENSG00000204193
ENSG00000204209
ENSG00000204301
ENSG00000204344
ENSG00000204370
ENSG00000204514
ENSG00000204531
ENSG00000204713
ENSG00000204764
ENSG00000204843
ENSG00000205339
ENSG00000205542
ENSG00000205755
ENSG00000205927
ENSG00000206503
ENSG00000213066
ENSG00000213672
ENSG00000213999
ENSG00000214562
ENSG00000214827
ENSG00000215301
ENSG00000219481
ENSG00000221829
ENSG00000223547
ENSG00000234745
ENSG00000239382
ENSG00000241476
ENSG00000244405
ENSG00000254087
ENSG00000257103
ENSG00000257923
ENSG00000260596
ENSG00000261652
ENSG00000263528
ENSG00000265972
ENSG00000266412
ENSG00000268009
ENSG00000268173
ENSG00000270647
ENSG00000271425
ENSG00000272333
ENSG00000275023
ENSG00000278139
ENSG00000281938
