## Supplementary Table 2 for "DeepRBP: A novel deep neural network for inferring splicing regulation"

### Sheet: list RBPs
HGNC symbol
A1CF
AATF
ABCF1
ABT1
ACAA2
ACIN1
ACTB
ACTN1
ACTN4
ADAR
ADARB1
ADARB2
ADD1
ADK
AEN
AFF2
AHNAK
AKAP1
AKAP8
AKAP8L
ALDH18A1
ALDH6A1
ALDOA
ALG13
ALKBH5
ANKHD1
ANKRD17
ANP32A
ANP32B
ANXA11
ANXA2
ANXA7
APEH
APEX1
API5
APOBEC3B
APOBEC3C
APOBEC3F
APOBEC3H
AQR
ARCN1
ARF1
ARHGEF1
ARL6IP4
ASCC3
ASS1
ATP5A1
ATP5C1
ATXN2
ATXN2L
BAG4
BCAS2
BCCIP
BCLAF1
BICC1
BMS1
BOP1
BRDT
BRIX1
BST2
BTF3
BUD13
BUD31
BYSL
BZW1
BZW2
C11orf31
C11orf68
C12orf43
C14orf166
C14orf93
C15orf52
C17orf85
C19orf47
C1QBP
C1orf131
C1orf204
C1orf35
C1orf52
C2orf15
C4BPA
C7orf50
C9orf114
CALR
CANX
CAPRIN1
CASC3
CAST
CCAR1
CCBL2
CCDC108
CCDC12
CCDC124
CCDC137
CCDC47
CCDC59
CCDC86
CCDC9
CCDC94
CCT3
CCT4
CCT6A
CD2BP2
CD3EAP
CDC40
CDC42EP4
CDC5L
CDK11B
CDK12
CDK13
CDKN2A
CEBPZ
CELF1
CELF2
CELF3
CELF4
CELF5
CELF6
CGGBP1
CHCHD1
CHD2
CHD3
CHERP
CIR1
CIRBP
CIRH1A
CISD2
CKAP4
CLK1
CLK2
CLK3
CLK4
CLNS1A
CLP1
CLTC
CNBP
CNN3
CNOT1
CNOT4
COL14A1
CORO1A
CPEB1
CPEB2
CPEB3
CPEB4
CPNE3
CPSF1
CPSF2
CPSF3
CPSF4
CPSF6
CPSF7
CRKL
CRNKL1
CS
CSDE1
CSNK1E
CSRP1
CSTB
CSTF1
CSTF2
CSTF2T
CSTF3
CTNNA1
CTNNBL1
CWC15
CWC22
CWC25
CWC27
CXorf57
DAP3
DARS
DAZ1
DAZ2
DAZ3
DAZ4
DAZAP1
DBR1
DCAF13
DCD
DCN
DDX1
DDX10
DDX17
DDX18
DDX20
DDX21
DDX23
DDX24
DDX27
DDX28
DDX31
DDX3X
DDX41
DDX42
DDX46
DDX47
DDX49
DDX5
DDX50
DDX51
DDX52
DDX54
DDX55
DDX56
DDX6
DEK
DGCR14
DHX15
DHX16
DHX29
DHX30
DHX32
DHX33
DHX34
DHX35
DHX36
DHX38
DHX57
DHX8
DHX9
DIAPH1
DIDO1
DIS3
DKC1
DMGDH
DNAJC17
DNAJC2
DNAJC21
DNAJC8
DNM1
DNTTIP2
DSP
DUS3L
DUSP11
DUSP14
DUT
DYNC1H1
DYNC1LI1
DZIP3
EBNA1BP2
ECH1
EDF1
EED
EEF1A1
EEF1G
EEF2
EFTUD2
EIF1
EIF1AX
EIF1B
EIF2AK2
EIF2S1
EIF2S2
EIF3A
EIF3C
EIF3CL
EIF3D
EIF3E
EIF3G
EIF3H
EIF3L
EIF4A1
EIF4A2
EIF4A3
EIF4B
EIF4E
EIF4E2
EIF4ENIF1
EIF4G1
EIF4G2
EIF4G3
EIF4H
EIF5
EIF5A
EIF5A2
EIF5B
ELAC2
ELAVL1
ELAVL2
ELAVL3
ELAVL4
EMG1
ENO1
ENOX1
EPPK1
ERAL1
ERH
ERI3
ESF1
ESRP1
ESRP2
ETF1
EWSR1
EXOSC1
EXOSC10
EXOSC2
EXOSC4
EXOSC6
EXOSC9
EZR
FAM103A1
FAM120A
FAM120C
FAM133B
FAM32A
FAM46A
FAM50A
FAM98A
FAM98B
FARSA
FARSB
FASN
FASTK
FASTKD1
FASTKD2
FASTKD3
FASTKD5
FAU
FBL
FBLL1
FBRSL1
FCF1
FDPS
FIP1L1
FKBP3
FKBP4
FLNA
FLNB
FLYWCH2
FMR1
FNDC3A
FNDC3B
FRG1
FSCN1
FTSJ3
FUBP1
FUBP3
FUS
FXR1
FXR2
FYTTD1
G3BP1
G3BP2
GANAB
GAR1
GCN1L1
GDI2
GEMIN5
GEMIN6
GEMIN7
GEMIN8
GFM1
GIGYF2
GLRX3
GLTSCR2
GNB2L1
GNL2
GNL3
GNL3L
GOLGB1
GOT2
GPATCH1
GPATCH4
GPATCH8
GPX4
GRB2
GRN
GRSF1
GRWD1
GSPT1
GSPT2
GTF2E2
GTF2F1
GTF2F2
GTPBP1
GTPBP10
GTPBP4
H1F0
H1FX
HADHB
HARS2
HDAC2
HDGF
HDLBP
HEATR1
HEATR6
HELZ
HERC5
HEXIM1
HIST1H1B
HIST1H1C
HIST1H1D
HIST1H1E
HIST1H4H
HK2
HLA-A
HLTF
HMG20B
HMGB1
HMGB2
HMGB3
HMGCS2
HMGN2
HMGN5
HNRNPA0
HNRNPA1
HNRNPA1L2
HNRNPA2B1
HNRNPA3
HNRNPAB
HNRNPC
HNRNPCL1
HNRNPD
HNRNPDL
HNRNPF
HNRNPH1
HNRNPH2
HNRNPH3
HNRNPK
HNRNPL
HNRNPLL
HNRNPM
HNRNPR
HNRNPU
HNRNPUL1
HNRNPUL2
HOXB6
HRSP12
HSD17B10
HSP90AA1
HSP90AB1
HSP90B1
HSPA1A
HSPA1B
HSPA1L
HSPA5
HSPA8
HSPA9
HSPB1
HSPD1
HSPE1
HSPG2
HTATSF1
HUWE1
IFI16
IFIT2
IFIT5
IGF2BP1
IGF2BP2
IGF2BP3
ILF2
ILF3
IMMT
IMP3
IMP4
INTS6
IPO5
ISG20L2
ISY1
IVNS1ABP
JMJD6
JUN
KCTD12
KHDRBS1
KHDRBS2
KHDRBS3
KHSRP
KIAA0020
KIAA1324
KIAA1429
KIF1C
KPNA2
KPNB1
KRI1
KRR1
KRT18
KTN1
L1TD1
LARP1
LARP1B
LARP4
LARP4B
LARP7
LAS1L
LBR
LGALS1
LGALS3
LIN28A
LIN28B
LLPH
LRP1
LRPPRC
LRRC47
LRRC59
LSG1
LSM1
LSM10
LSM14A
LSM14B
LSM2
LSM3
LSM4
LSM5
LSM6
LSM7
LTA4H
LUC7L
LUC7L2
LUC7L3
LYAR
MACF1
MAGOH
MAGOHB
MAK16
MANF
MAP4
MAPRE1
MARK2
MATR3
MAZ
MBNL1
MBNL2
MBNL3
MCAT
MDH2
MDN1
MECP2
MEPCE
METAP2
MEX3A
MEX3B
MEX3C
MEX3D
MFAP1
MKI67
MKRN1
MKRN2
MOV10
MPHOSPH10
MRM1
MRPL1
MRPL10
MRPL11
MRPL13
MRPL14
MRPL15
MRPL19
MRPL2
MRPL20
MRPL21
MRPL22
MRPL27
MRPL28
MRPL3
MRPL32
MRPL37
MRPL39
MRPL4
MRPL40
MRPL41
MRPL42
MRPL43
MRPL44
MRPL45
MRPL54
MRPL9
MRPS11
MRPS12
MRPS14
MRPS15
MRPS18C
MRPS21
MRPS23
MRPS24
MRPS26
MRPS27
MRPS28
MRPS30
MRPS31
MRPS35
MRPS5
MRPS7
MRPS9
MRTO4
MSI1
MSI2
MTDH
MTHFSD
MTIF2
MTO1
MTPAP
MYBBP1A
MYEF2
MYH9
MYO18A
MYO5A
MYOD1
NAA15
NACA2
NAF1
NAP1L1
NAP1L4
NASP
NAT10
NBPF10
NCBP1
NCBP2
NCL
NCOA5
NDUFV3
NFX1
NGDN
NGRN
NHP2
NHP2L1
NIP7
NKAP
NKRF
NLRP11
NMD3
NME1
NMT1
NOC2L
NOC3L
NOC4L
NOL10
NOL11
NOL12
NOL3
NOL6
NOL7
NOL8
NOLC1
NOM1
NOMO1
NOMO2
NOMO3
NONO
NOP14
NOP16
NOP2
NOP56
NOP58
NOSIP
NOVA1
NOVA2
NPM1
NPM3
NQO1
NSA2
NSUN2
NSUN5
NUCKS1
NUDT16L1
NUDT21
NUFIP2
NUMA1
NUPL2
NUSAP1
NVL
NXF1
OASL
OLA1
OTUD4
P4HB
PA2G4
PABPC1
PABPC3
PABPC4
PABPC4L
PABPC5
PABPN1
PAK1IP1
PAPD5
PAPOLA
PAPOLB
PARN
PARP1
PARP12
PATL1
PCBP1
PCBP2
PCBP3
PCBP4
PCDH20
PCDHGA9
PCF11
PCSK9
PDAP1
PDCD11
PDCD7
PDIA3
PDIA4
PDIA6
PEBP1
PEF1
PEG10
PELP1
PES1
PFN1
PHAX
PHF5A
PHF6
PIN4
PKN2
PLEC
PLRG1
PNN
PNO1
PNPT1
POLDIP3
POLR1E
POLR2A
POLR2B
POLR2C
POLR2D
POLR2E
POLR2F
POLR2G
POLR2H
POLR2I
POLR2J
POLR2K
POLR2L
POLRMT
POP1
POP7
POU5F1
PPAN
PPAN-P2RY11
PPARGC1A
PPHLN1
PPIA
PPIB
PPIE
PPIG
PPIH
PPIL1
PPIL2
PPIL3
PPIL4
PPP1CC
PPP1R10
PPP1R8
PPP1R9B
PPP2CA
PPP2R1A
PPP4R2
PPRC1
PPWD1
PQBP1
PRDX1
PRKDC
PRKRA
PRMT1
PRMT5
PRMT7
PRPF18
PRPF19
PRPF3
PRPF31
PRPF38A
PRPF38B
PRPF39
PRPF4
PRPF40A
PRPF40B
PRPF4B
PRPF6
PRPF8
PRR3
PSIP1
PSMC1
PSMD4
PSPC1
PTBP1
PTBP2
PTCD1
PTCD2
PTCD3
PTPN1
PTRF
PTRH1
PUF60
PUM1
PUM2
PURA
PURB
PURG
PUS1
PUS7
PWP1
PWP2
QKI
R3HDM1
R3HDM2
RALY
RALYL
RAN
RARS2
RAVER1
RAVER2
RBBP6
RBFOX1
RBFOX2
RBFOX3
RBM10
RBM11
RBM12
RBM12B
RBM14
RBM15
RBM15B
RBM17
RBM19
RBM20
RBM22
RBM23
RBM24
RBM25
RBM26
RBM27
RBM28
RBM3
RBM33
RBM34
RBM38
RBM39
RBM4
RBM41
RBM42
RBM45
RBM46
RBM47
RBM4B
RBM5
RBM6
RBM7
RBM8A
RBMS1
RBMS2
RBMS3
RBMX
RBMX2
RBMXL1
RBMY1A1
RBMY1B
RBMY1D
RBMY1E
RBMY1F
RBMY1J
RBPMS
RBPMS2
RC3H1
RC3H2
RCC2
RDX
REPIN1
REXO4
RIMS1
RNMTL1
RNPC3
RNPS1
ROCK2
RP9
RPF1
RPF2
RPGR
RPL10
RPL10A
RPL11
RPL12
RPL13
RPL13A
RPL14
RPL15
RPL17
RPL18A
RPL19
RPL21
RPL22
RPL22L1
RPL23
RPL23A
RPL24
RPL26
RPL27
RPL27A
RPL28
RPL29
RPL3
RPL30
RPL31
RPL32
RPL35
RPL35A
RPL36
RPL36A
RPL37A
RPL4
RPL5
RPL6
RPL7
RPL7A
RPL7L1
RPL8
RPLP0
RPN1
RPP25
RPP30
RPS10
RPS11
RPS12
RPS13
RPS14
RPS15
RPS15A
RPS16
RPS17
RPS18
RPS19
RPS19BP1
RPS2
RPS20
RPS21
RPS23
RPS24
RPS25
RPS26
RPS27
RPS27A
RPS27L
RPS28
RPS3
RPS3A
RPS4X
RPS5
RPS6
RPS7
RPS8
RPS9
RPSA
RPUSD2
RPUSD3
RPUSD4
RRAGC
RRBP1
RRP1
RRP12
RRP15
RRP1B
RRP7A
RRP8
RRP9
RRS1
RSL1D1
RSRC1
RSRC2
RTF1
RTN4
S100A16
S100A4
SAFB
SAFB2
SAMD4A
SAMD4B
SAMSN1
SAP18
SARNP
SARS2
SART1
SART3
SBDS
SCAF1
SCG3
SCNM1
SDAD1
SEC23IP
SEC61A1
SEC61B
SEC63
SECISBP2
SECISBP2L
SERBP1
SERPINH1
SF1
SF3A1
SF3A2
SF3A3
SF3B1
SF3B2
SF3B3
SF3B4
SF3B5
SFPQ
SKIV2L2
SLBP
SLC16A3
SLC25A11
SLC25A5
SLC3A2
SLTM
SLU7
SMC1A
SMG1
SMN1
SMNDC1
SMU1
SND1
SNIP1
SNRNP200
SNRNP25
SNRNP27
SNRNP35
SNRNP40
SNRNP48
SNRNP70
SNRPA
SNRPA1
SNRPB
SNRPB2
SNRPC
SNRPD1
SNRPD2
SNRPD3
SNRPE
SNRPF
SNRPG
SNRPN
SNTB2
SNW1
SON
SORBS2
SPATS2
SPATS2L
SPEN
SPTAN1
SPTBN1
SRFBP1
SRP14
SRP19
SRP54
SRP68
SRP72
SRPK1
SRPK2
SRPK3
SRPR
SRRM1
SRRM2
SRRM3
SRRM4
SRRT
SRSF1
SRSF10
SRSF11
SRSF12
SRSF2
SRSF3
SRSF4
SRSF5
SRSF6
SRSF7
SRSF8
SRSF9
SSB
SSBP1
SSBP3
SSR1
SSRP1
STAU1
STAU2
STIP1
STRAP
STRBP
STXBP1
SUB1
SUCLG1
SUMO1
SUMO2
SUPT16H
SUPT5H
SUPT6H
SUPV3L1
SURF2
SURF6
SYF2
SYNCRIP
SYNE1
TACO1
TAF15
TAGLN2
TARDBP
TBCA
TBL2
TBL3
TBRG4
TCEA1
TCERG1
TCF20
TCF25
TCOF1
TCP1
TDRD3
TES
TEX10
TFAM
TFB1M
TFB2M
TFIP11
TFRC
TGS1
THOC1
THOC2
THOC3
THOC5
THOC6
THOC7
THRAP3
THUMPD1
TIA1
TIAL1
TNPO1
TNRC6A
TNRC6B
TNS1
TOP1
TOP2A
TOP3B
TPD52L2
TPI1
TPR
TPT1
TRA2A
TRA2B
TRAP1
TRIM25
TRIM28
TRIM56
TRIM71
TRIP6
TRMT1
TRMT2A
TRMT6
TRNAU1AP
TRPT1
TRUB2
TSEN2
TSEN34
TSEN54
TSFM
TSNAX
TSR1
TTF2
TUBB
TUFM
TUT1
TWF2
TWISTNB
TXN
TXNL4A
TXNL4B
U2AF1
U2AF1L4
U2AF2
UBA1
UBAP2
UBAP2L
UBC
UBE2D1
UBE2I
UBE2L3
UBE2N
UBE2O
UBFD1
UBTF
UCHL5
UNK
UPF1
UPF3B
URB1
URB2
USO1
USP10
USP36
USP39
UTP11L
UTP14A
UTP14C
UTP15
UTP18
UTP20
UTP23
UTP3
UTP6
VCP
WBP11
WBP4
WBSCR16
WBSCR22
WDR25
WDR3
WDR33
WDR36
WDR43
WDR46
WDR6
WDR75
WDR77
WDR83
WIBG
WT1
WTAP
XAB2
XIRP1
XPO1
XPO5
XRCC5
XRCC6
XRN1
XRN2
YARS
YARS2
YBX1
YBX2
YLPM1
YTHDC1
YTHDC2
YTHDF1
YTHDF2
YTHDF3
YWHAE
YWHAG
YWHAH
YWHAZ
ZBTB11
ZC3H10
ZC3H11A
ZC3H13
ZC3H14
ZC3H15
ZC3H18
ZC3H4
ZC3H7A
ZC3H7B
ZC3H8
ZC3HAV1
ZCCHC11
ZCCHC17
ZCCHC24
ZCCHC3
ZCCHC6
ZCCHC7
ZCCHC8
ZCCHC9
ZCRB1
ZFC3H1
ZFP36
ZFP36L1
ZFP36L2
ZFR
ZMAT2
ZMAT3
ZMAT5
ZNF138
ZNF207
ZNF326
ZNF346
ZNF385A
ZNF579
ZNF593
ZNF598
ZNF622
ZNF638
ZNF768
ZNFX1
ZNHIT6
ZRANB2
ZRSR1
ZRSR2
ZYX
