## Supplementary Table 3 for "DeepRBP: A novel deep neural network for inferring splicing regulation"

### Sheet: Acute Myeloid Leukemia
Gene_ID	RBP_name	Scores	Num_Trans_Per_Gene	Optimal_Score_Threshold	Threshold_exceeded	Known_RBP_in_Postar
ENSG00000121966	IGF2BP2	5.25876	3	2.47862	TRUE	TRUE
ENSG00000121966	PUM1	4.49854	3	2.71764	TRUE	TRUE
ENSG00000121966	ZRANB2	4.39617	3	2.70033	TRUE	TRUE
ENSG00000121966	DDX42	4.38095	3	2.75152	TRUE	TRUE
ENSG00000126249	RBM15	4.31579	5	3.42409	TRUE	TRUE
ENSG00000129675	SRSF1	4.0386	3	2.24308	TRUE	TRUE
ENSG00000129675	DDX52	3.8046	3	1.99564	TRUE	TRUE
ENSG00000126249	U2AF1	3.77658	5	3.31751	TRUE	TRUE
ENSG00000121966	FMR1	3.76373	3	2.03818	TRUE	TRUE
ENSG00000126249	DDX6	3.73284	5	2.19167	TRUE	TRUE
ENSG00000129675	DDX6	3.7288	3	2.19167	TRUE	TRUE
ENSG00000182712	LIN28B	3.68834	2	2.66556	TRUE	TRUE
ENSG00000121966	RBM15	3.68411	3	3.42409	TRUE	TRUE
ENSG00000121966	PUM2	3.68275	3	2.34833	TRUE	TRUE
ENSG00000129675	RBM22	3.57149	3	2.2415	TRUE	TRUE
ENSG00000121966	PPIL4	3.55423	3	3.42678	TRUE	TRUE
ENSG00000129675	TIA1	3.50445	3	2.56763	TRUE	TRUE
ENSG00000129675	TRA2A	3.50365	3	2.72054	TRUE	TRUE
ENSG00000126249	PUM2	3.45577	5	2.34833	TRUE	TRUE
ENSG00000126249	KHSRP	3.42061	5	2.40262	TRUE	TRUE
ENSG00000121966	TRA2A	3.40517	3	2.72054	TRUE	TRUE
ENSG00000126249	DDX3X	3.39725	5	2.03163	TRUE	TRUE
ENSG00000126249	EWSR1	3.36604	5	2.83883	TRUE	TRUE
ENSG00000129675	SAFB	3.32512	3	2.53316	TRUE	TRUE
ENSG00000121966	SLBP	3.3154	3	2.34127	TRUE	TRUE
ENSG00000121966	APOBEC3C	3.27203	3	2.14926	TRUE	TRUE
ENSG00000121966	SF3B1	3.237	3	2.20706	TRUE	TRUE
ENSG00000129675	METAP2	3.20495	3	2.33999	TRUE	TRUE
ENSG00000129675	MTPAP	3.15981	3	2.26022	TRUE	TRUE
ENSG00000126249	FXR1	3.14741	5	2.31813	TRUE	TRUE
ENSG00000121966	SLTM	3.1407	3	2.82917	TRUE	TRUE
ENSG00000182712	DDX55	3.12687	2	2.01374	TRUE	TRUE
ENSG00000129675	DDX55	3.12491	3	2.01374	TRUE	TRUE
ENSG00000126249	HNRNPK	3.09829	5	2.67568	TRUE	TRUE
ENSG00000126249	ZC3H11A	3.09249	5	2.67445	TRUE	TRUE
ENSG00000129675	WDR3	3.0828	3	1.79616	TRUE	TRUE
ENSG00000126249	MTPAP	3.08087	5	2.26022	TRUE	TRUE
ENSG00000121966	UCHL5	3.06379	3	1.78661	TRUE	TRUE
ENSG00000126249	HNRNPM	3.03599	5	2.12741	TRUE	TRUE
ENSG00000121966	U2AF2	3.00536	3	2.41889	TRUE	TRUE
ENSG00000121966	FXR1	2.96017	3	2.31813	TRUE	TRUE
ENSG00000182712	PUM2	2.95477	2	2.34833	TRUE	TRUE
ENSG00000121966	GNL3	2.95104	3	2.18829	TRUE	TRUE
ENSG00000121966	NCBP2	2.93558	3	2.29844	TRUE	TRUE
ENSG00000126249	FUS	2.93447	5	2.41199	TRUE	TRUE
ENSG00000121966	LARP4	2.93047	3	2.33275	TRUE	TRUE
ENSG00000121966	EFTUD2	2.92907	3	2.24546	TRUE	TRUE
ENSG00000121966	NSUN2	2.89593	3	2.74016	TRUE	TRUE
ENSG00000182712	DDX52	2.8857	2	1.99564	TRUE	TRUE
ENSG00000121966	SERBP1	2.85099	3	2.13662	TRUE	TRUE
ENSG00000121966	KHSRP	2.8394	3	2.40262	TRUE	TRUE
ENSG00000129675	SMNDC1	2.83665	3	2.72876	TRUE	TRUE
ENSG00000126249	HLTF	2.81241	5	2.29962	TRUE	TRUE
ENSG00000121966	BUD13	2.7954	3	2.10049	TRUE	TRUE
ENSG00000121966	HNRNPM	2.78127	3	2.12741	TRUE	TRUE
ENSG00000126249	IGF2BP2	2.74885	5	2.47862	TRUE	TRUE
ENSG00000129675	TAF15	2.74313	3	2.07304	TRUE	TRUE
ENSG00000126249	SF3B1	2.73943	5	2.20706	TRUE	TRUE
ENSG00000182712	UCHL5	2.72466	2	1.78661	TRUE	TRUE
ENSG00000182712	LARP7	2.70844	2	1.7658	TRUE	TRUE
ENSG00000121966	FASTKD2	2.69621	3	2.33182	TRUE	TRUE
ENSG00000176105	XRN2	2.69286	5	2.36424	TRUE	TRUE
ENSG00000126249	LIN28B	2.68966	5	2.66556	TRUE	TRUE
ENSG00000126249	NONO	2.68732	5	1.71142	TRUE	TRUE
ENSG00000121966	SAFB2	2.68095	3	2.36351	TRUE	TRUE
ENSG00000176105	APOBEC3C	2.67936	5	2.14926	TRUE	TRUE
ENSG00000176105	EFTUD2	2.6793	5	2.24546	TRUE	TRUE
ENSG00000176105	ZC3H11A	2.67791	5	2.67445	TRUE	TRUE
ENSG00000213999	APOBEC3C	2.66629	4	2.14926	TRUE	TRUE
ENSG00000121966	IGF2BP1	2.66461	3	1.65749	TRUE	TRUE
ENSG00000121966	DDX51	2.65828	3	2.54489	TRUE	TRUE
ENSG00000129675	RPS3	2.6349	3	1.83953	TRUE	TRUE
ENSG00000126249	CSTF2T	2.63093	5	1.81265	TRUE	TRUE
ENSG00000129675	PTBP1	2.63064	3	2.32793	TRUE	TRUE
ENSG00000129675	LARP4	2.63044	3	2.33275	TRUE	TRUE
ENSG00000121966	QKI	2.60102	3	2.34659	TRUE	TRUE
ENSG00000129675	SLBP	2.59971	3	2.34127	TRUE	TRUE
ENSG00000213999	QKI	2.59778	4	2.34659	TRUE	TRUE
ENSG00000126249	SLBP	2.58087	5	2.34127	TRUE	TRUE
ENSG00000129675	HNRNPL	2.57911	3	2.13781	TRUE	TRUE
ENSG00000126249	PTBP1	2.57726	5	2.32793	TRUE	TRUE
ENSG00000126249	TARDBP	2.57355	5	1.9574	TRUE	TRUE
ENSG00000176105	PTBP1	2.56583	5	2.32793	TRUE	TRUE
ENSG00000121966	WDR43	2.56012	3	2.55831	TRUE	TRUE
ENSG00000213999	FMR1	2.55888	4	2.03818	TRUE	TRUE
ENSG00000176105	TAF15	2.5432	5	2.07304	TRUE	TRUE
ENSG00000129675	SDAD1	2.52721	3	2.30792	TRUE	TRUE
ENSG00000121966	SSB	2.51839	3	2.50155	TRUE	TRUE
ENSG00000126249	UTP18	2.51021	5	1.4744	TRUE	TRUE
ENSG00000129675	QKI	2.49795	3	2.34659	TRUE	TRUE
ENSG00000182712	TAF15	2.49398	2	2.07304	TRUE	TRUE
ENSG00000176105	DDX6	2.49162	5	2.19167	TRUE	TRUE
ENSG00000126249	HNRNPL	2.48306	5	2.13781	TRUE	TRUE
ENSG00000126249	SERBP1	2.47615	5	2.13662	TRUE	TRUE
ENSG00000213999	XRN2	2.46469	4	2.36424	TRUE	TRUE
ENSG00000121966	LARP7	2.46371	3	1.7658	TRUE	TRUE
ENSG00000176105	FUS	2.44437	5	2.41199	TRUE	TRUE
ENSG00000176105	CSTF2T	2.43423	5	1.81265	TRUE	TRUE
ENSG00000129675	DDX3X	2.43338	3	2.03163	TRUE	TRUE
ENSG00000126249	DDX55	2.41948	5	2.01374	TRUE	TRUE
ENSG00000182712	EFTUD2	2.41863	2	2.24546	TRUE	TRUE
ENSG00000213999	FUS	2.41448	4	2.41199	TRUE	TRUE
ENSG00000176105	FAM120A	2.40766	5	1.88826	TRUE	TRUE
ENSG00000176105	YWHAG	2.39849	5	2.1639	TRUE	TRUE
ENSG00000213999	LARP4	2.38912	4	2.33275	TRUE	TRUE
ENSG00000126249	GNL3	2.3881	5	2.18829	TRUE	TRUE
ENSG00000129675	NOLC1	2.38622	3	1.79649	TRUE	TRUE
ENSG00000176105	SAFB2	2.38366	5	2.36351	TRUE	TRUE
ENSG00000126249	UCHL5	2.36135	5	1.78661	TRUE	TRUE
ENSG00000126249	FAM120A	2.35756	5	1.88826	TRUE	TRUE
ENSG00000121966	SRSF1	2.35357	3	2.24308	TRUE	TRUE
ENSG00000182712	YWHAG	2.34613	2	2.1639	TRUE	TRUE
ENSG00000176105	RPS3	2.34469	5	1.83953	TRUE	TRUE
ENSG00000182712	SF3B4	2.34298	2	2.08147	TRUE	TRUE
ENSG00000126249	DHX30	2.33974	5	2.19115	TRUE	TRUE
ENSG00000176105	FMR1	2.32143	5	2.03818	TRUE	TRUE
ENSG00000121966	CSTF2T	2.32041	3	1.81265	TRUE	TRUE
ENSG00000129675	SERBP1	2.31991	3	2.13662	TRUE	TRUE
ENSG00000121966	NONO	2.30625	3	1.71142	TRUE	TRUE
ENSG00000129675	SND1	2.30296	3	1.82975	TRUE	TRUE
ENSG00000129675	YWHAG	2.28725	3	2.1639	TRUE	TRUE
ENSG00000126249	RPS3	2.28467	5	1.83953	TRUE	TRUE
ENSG00000182712	PHF6	2.27759	2	1.8603	TRUE	TRUE
ENSG00000129675	AATF	2.27547	3	2.09933	TRUE	TRUE
ENSG00000213999	TAF15	2.27325	4	2.07304	TRUE	TRUE
ENSG00000129675	IGF2BP1	2.26635	3	1.65749	TRUE	TRUE
ENSG00000213999	DDX55	2.247	4	2.01374	TRUE	TRUE
ENSG00000129675	PCBP1	2.2433	3	1.7106	TRUE	TRUE
ENSG00000129675	FAM120A	2.21968	3	1.88826	TRUE	TRUE
ENSG00000182712	RPS11	2.19379	2	1.90254	TRUE	TRUE
ENSG00000176105	TARDBP	2.18814	5	1.9574	TRUE	TRUE
ENSG00000126249	PUS1	2.18567	5	2.05363	TRUE	TRUE
ENSG00000126249	APOBEC3C	2.18525	5	2.14926	TRUE	TRUE
ENSG00000126249	TBRG4	2.18068	5	2.13549	TRUE	TRUE
ENSG00000121966	PABPC4	2.17624	3	1.85501	TRUE	TRUE
ENSG00000126249	AQR	2.17273	5	1.61475	TRUE	TRUE
ENSG00000126249	EIF3G	2.16364	5	1.79766	TRUE	TRUE
ENSG00000126249	SUPV3L1	2.16262	5	1.70284	TRUE	TRUE
ENSG00000126249	PCBP1	2.159	5	1.7106	TRUE	TRUE
ENSG00000126249	RPS11	2.15616	5	1.90254	TRUE	TRUE
ENSG00000176105	SND1	2.14521	5	1.82975	TRUE	TRUE
ENSG00000182712	PCBP1	2.1268	2	1.7106	TRUE	TRUE
ENSG00000121966	DDX52	2.12626	3	1.99564	TRUE	TRUE
ENSG00000126249	FMR1	2.11829	5	2.03818	TRUE	TRUE
ENSG00000213999	DDX52	2.11359	4	1.99564	TRUE	TRUE
ENSG00000121966	WDR3	2.10475	3	1.79616	TRUE	TRUE
ENSG00000129675	PABPC4	2.10043	3	1.85501	TRUE	TRUE
ENSG00000121966	UPF1	2.08973	3	1.33892	TRUE	TRUE
ENSG00000129675	CSTF2T	2.06394	3	1.81265	TRUE	TRUE
ENSG00000129675	MATR3	2.06255	3	1.65995	TRUE	TRUE
ENSG00000121966	NOLC1	2.05874	3	1.79649	TRUE	TRUE
ENSG00000126249	PABPC4	2.05087	5	1.85501	TRUE	TRUE
ENSG00000213999	LARP7	2.04705	4	1.7658	TRUE	TRUE
ENSG00000182712	NOLC1	2.03944	2	1.79649	TRUE	TRUE
ENSG00000121966	PCBP1	2.02233	3	1.7106	TRUE	TRUE
ENSG00000121966	RPS11	2.00805	3	1.90254	TRUE	TRUE
ENSG00000121966	GEMIN5	2.00314	3	1.91685	TRUE	TRUE
ENSG00000182712	FAM120A	2.00004	2	1.88826	TRUE	TRUE
ENSG00000182712	IGF2BP1	1.99791	2	1.65749	TRUE	TRUE
ENSG00000176105	HNRNPA1	1.99671	5	1.78645	TRUE	TRUE
ENSG00000176105	LARP7	1.9946	5	1.7658	TRUE	TRUE
ENSG00000182712	SUPV3L1	1.99123	2	1.70284	TRUE	TRUE
ENSG00000182712	NONO	1.98361	2	1.71142	TRUE	TRUE
ENSG00000176105	SUPV3L1	1.97083	5	1.70284	TRUE	TRUE
ENSG00000121966	FXR2	1.96881	3	1.60832	TRUE	TRUE
ENSG00000213999	NOLC1	1.96205	4	1.79649	TRUE	TRUE
ENSG00000176105	UCHL5	1.96111	5	1.78661	TRUE	TRUE
ENSG00000213999	DDX24	1.95405	4	1.61149	TRUE	TRUE
ENSG00000121966	AQR	1.95347	3	1.61475	TRUE	TRUE
ENSG00000176105	MATR3	1.94181	5	1.65995	TRUE	TRUE
ENSG00000126249	GTF2F1	1.94002	5	1.54521	TRUE	TRUE
ENSG00000213999	AQR	1.92795	4	1.61475	TRUE	TRUE
ENSG00000182712	HNRNPA1	1.89151	2	1.78645	TRUE	TRUE
ENSG00000121966	EIF3G	1.88838	3	1.79766	TRUE	TRUE
ENSG00000213999	HNRNPA1	1.88227	4	1.78645	TRUE	TRUE
ENSG00000126249	LARP7	1.88072	5	1.7658	TRUE	TRUE
ENSG00000129675	UTP18	1.87686	3	1.4744	TRUE	TRUE
ENSG00000121966	NPM1	1.83867	3	1.73141	TRUE	TRUE
ENSG00000213999	PCBP1	1.83796	4	1.7106	TRUE	TRUE
ENSG00000182712	EIF3G	1.81108	2	1.79766	TRUE	TRUE
ENSG00000121966	MATR3	1.80735	3	1.65995	TRUE	TRUE
ENSG00000176105	XRCC6	1.80487	5	1.67009	TRUE	TRUE
ENSG00000182712	DDX24	1.80272	2	1.61149	TRUE	TRUE
ENSG00000121966	UTP18	1.78492	3	1.4744	TRUE	TRUE
ENSG00000121966	XRCC6	1.77483	3	1.67009	TRUE	TRUE
ENSG00000176105	PCBP1	1.76844	5	1.7106	TRUE	TRUE
ENSG00000129675	FXR2	1.76525	3	1.60832	TRUE	TRUE
ENSG00000176105	NPM1	1.74038	5	1.73141	TRUE	TRUE
ENSG00000129675	XRCC6	1.72708	3	1.67009	TRUE	TRUE
ENSG00000213999	MATR3	1.7221	4	1.65995	TRUE	TRUE
ENSG00000129675	UTP3	1.71685	3	1.48432	TRUE	TRUE
ENSG00000182712	UPF1	1.68574	2	1.33892	TRUE	TRUE
ENSG00000126249	IGF2BP1	1.65964	5	1.65749	TRUE	TRUE
ENSG00000121966	GTF2F1	1.64537	3	1.54521	TRUE	TRUE
ENSG00000213999	UTP18	1.64342	4	1.4744	TRUE	TRUE
ENSG00000121966	DDX24	1.62079	3	1.61149	TRUE	TRUE
ENSG00000213999	GTF2F1	1.56116	4	1.54521	TRUE	TRUE
ENSG00000126249	UPF1	1.50907	5	1.33892	TRUE	TRUE
ENSG00000213999	UPF1	1.48851	4	1.33892	TRUE	TRUE
ENSG00000183579	UTP3	1.48821	3	1.48432	TRUE	TRUE
ENSG00000126249	ZNF622	1.28551	5	1.00187	TRUE	TRUE
ENSG00000213999	ZNF622	1.18561	4	1.00187	TRUE	TRUE
ENSG00000182712	ZNF622	1.1662	2	1.00187	TRUE	TRUE
ENSG00000121966	ZNF622	1.16435	3	1.00187	TRUE	TRUE
ENSG00000129675	ZNF622	1.04886	3	1.00187	TRUE	TRUE
ENSG00000176105	SBDS	0.865547	5	0.715933	TRUE	TRUE
ENSG00000121966	SBDS	0.829878	3	0.715933	TRUE	TRUE
ENSG00000213999	SBDS	0.813859	4	0.715933	TRUE	TRUE
ENSG00000129675	SBDS	0.775922	3	0.715933	TRUE	TRUE
ENSG00000126249	SBDS	0.74023	5	0.715933	TRUE	TRUE
ENSG00000139289	SBDS	0.716261	3	0.715933	TRUE	TRUE
ENSG00000126249	RBFOX2	0.294305	5	0.282754	TRUE	TRUE
ENSG00000079432	CDK12	13.0682	9	3.52337	TRUE	FALSE
ENSG00000086758	SMG1	13.0344	15	3.52337	TRUE	FALSE
ENSG00000133961	CELF2	12.4676	32	3.52337	TRUE	FALSE
ENSG00000127914	SMG1	12.2068	16	3.52337	TRUE	FALSE
ENSG00000163930	RC3H1	12.0304	11	3.52337	TRUE	FALSE
ENSG00000111642	SMG1	11.6666	14	3.52337	TRUE	FALSE
ENSG00000184634	SMG1	11.4786	9	3.52337	TRUE	FALSE
ENSG00000173575	SMG1	11.4608	20	3.52337	TRUE	FALSE
ENSG00000073921	CELF2	11.2698	24	3.52337	TRUE	FALSE
ENSG00000114423	TNRC6B	10.9086	9	3.52337	TRUE	FALSE
ENSG00000165671	SMG1	10.9053	15	3.52337	TRUE	FALSE
ENSG00000121741	TNRC6B	10.7898	11	3.52337	TRUE	FALSE
ENSG00000171302	ZBTB11	10.7856	16	3.52337	TRUE	FALSE
ENSG00000168610	SMG1	10.7385	14	3.52337	TRUE	FALSE
ENSG00000145388	PRPF38B	10.7023	6	3.52337	TRUE	FALSE
ENSG00000160271	SMG1	10.7019	15	3.52337	TRUE	FALSE
ENSG00000172493	ESRP1	10.6873	11	3.52337	TRUE	FALSE
ENSG00000111679	ESRP1	10.6548	23	3.52337	TRUE	FALSE
ENSG00000115760	SMG1	10.4911	12	3.52337	TRUE	FALSE
ENSG00000165458	TNRC6B	10.4627	16	3.52337	TRUE	FALSE
ENSG00000078369	MBNL1	10.4043	10	3.52337	TRUE	FALSE
ENSG00000147548	TNRC6B	10.3898	12	3.52337	TRUE	FALSE
ENSG00000113387	TNRC6B	10.3128	13	3.52337	TRUE	FALSE
ENSG00000177565	PRPF38B	10.3034	22	3.52337	TRUE	FALSE
ENSG00000029363	TNRC6B	10.2649	23	3.52337	TRUE	FALSE
ENSG00000154582	ZBTB11	10.258	10	3.52337	TRUE	FALSE
ENSG00000182944	ZCCHC8	10.2498	22	3.52337	TRUE	FALSE
ENSG00000152601	MBNL1	10.219	24	3.52337	TRUE	FALSE
ENSG00000133961	ESRP1	10.2008	32	3.52337	TRUE	FALSE
ENSG00000079805	ESRP1	10.1979	22	3.52337	TRUE	FALSE
ENSG00000138592	ZFC3H1	10.1717	19	3.52337	TRUE	FALSE
ENSG00000171862	TNRC6B	10.1554	7	3.52337	TRUE	FALSE
ENSG00000168411	TNRC6B	10.114	12	3.52337	TRUE	FALSE
ENSG00000196498	MBNL1	10.0487	24	3.52337	TRUE	FALSE
ENSG00000100888	SMG1	10.046	14	3.52337	TRUE	FALSE
ENSG00000114861	PRPF38B	9.98694	23	3.52337	TRUE	FALSE
ENSG00000145388	RC3H1	9.97549	6	3.52337	TRUE	FALSE
ENSG00000100105	MBNL1	9.92531	6	3.52337	TRUE	FALSE
ENSG00000132475	RC3H1	9.91937	13	3.52337	TRUE	FALSE
ENSG00000151702	CELF2	9.91152	9	3.52337	TRUE	FALSE
ENSG00000112081	RC3H1	9.77663	8	3.52337	TRUE	FALSE
ENSG00000108946	PRPF38B	9.75486	21	3.52337	TRUE	FALSE
ENSG00000141027	SMG1	9.75086	27	3.52337	TRUE	FALSE
ENSG00000119397	SMG1	9.74	12	3.52337	TRUE	FALSE
ENSG00000159216	TNRC6B	9.73945	17	3.52337	TRUE	FALSE
ENSG00000161547	PRPF38B	9.69576	11	3.52337	TRUE	FALSE
ENSG00000138363	RC3H1	9.68628	14	3.52337	TRUE	FALSE
ENSG00000132475	TNRC6B	9.68127	13	3.52337	TRUE	FALSE
ENSG00000152601	HNRNPH1	9.67893	24	3.52337	TRUE	FALSE
ENSG00000078674	SMG1	9.64833	23	3.52337	TRUE	FALSE

### Sheet: Kidney Chromophobe
Gene_ID	RBP_name	Scores	Num_Trans_Per_Gene	Optimal_Score_Threshold	Threshold_exceeded	Known_RBP_in_Postar
ENSG00000176105	ZC3H7B	2.72509	5	1.54474	TRUE	TRUE
ENSG00000182712	ZC3H7B	2.71331	2	1.54474	TRUE	TRUE
ENSG00000121966	SRRM4	2.66352	3	1.57031	TRUE	TRUE
ENSG00000126249	IGF2BP2	2.49476	5	1.64003	TRUE	TRUE
ENSG00000126249	LIN28B	2.42319	5	1.34885	TRUE	TRUE
ENSG00000176105	TNRC6B	2.40659	5	1.98061	TRUE	TRUE
ENSG00000182712	IGF2BP2	2.39805	2	1.64003	TRUE	TRUE
ENSG00000182712	RBPMS	2.24213	2	1.9211	TRUE	TRUE
ENSG00000129675	IGF2BP3	2.15914	3	1.38804	TRUE	TRUE
ENSG00000176105	YTHDF3	2.15022	5	1.77979	TRUE	TRUE
ENSG00000121966	FMR1	2.14997	3	1.46197	TRUE	TRUE
ENSG00000176105	LIN28B	2.13415	5	1.34885	TRUE	TRUE
ENSG00000121966	QKI	2.03828	3	1.18382	TRUE	TRUE
ENSG00000121966	CSTF2	2.03288	3	1.35527	TRUE	TRUE
ENSG00000176105	IGF2BP3	2.03177	5	1.38804	TRUE	TRUE
ENSG00000139289	LIN28A	2.01669	3	1.60347	TRUE	TRUE
ENSG00000139289	IGF2BP1	2.01205	3	1.00578	TRUE	TRUE
ENSG00000182712	ATXN2	2.01171	2	1.19885	TRUE	TRUE
ENSG00000139289	IGF2BP3	2.00183	3	1.38804	TRUE	TRUE
ENSG00000183579	LIN28B	2.0007	3	1.34885	TRUE	TRUE
ENSG00000139289	YTHDF3	1.96975	3	1.77979	TRUE	TRUE
ENSG00000129675	LIN28B	1.9584	3	1.34885	TRUE	TRUE
ENSG00000139289	ATXN2	1.94505	3	1.19885	TRUE	TRUE
ENSG00000139289	IGF2BP2	1.9186	3	1.64003	TRUE	TRUE
ENSG00000139289	FMR1	1.90046	3	1.46197	TRUE	TRUE
ENSG00000139289	RBM10	1.89667	3	1.27983	TRUE	TRUE
ENSG00000182712	UPF1	1.8859	2	1.02486	TRUE	TRUE
ENSG00000121966	ELAVL1	1.88229	3	1.28244	TRUE	TRUE
ENSG00000126249	FMR1	1.87409	5	1.46197	TRUE	TRUE
ENSG00000126249	MKRN1	1.84684	5	1.64435	TRUE	TRUE
ENSG00000121966	FIP1L1	1.84447	3	1.25979	TRUE	TRUE
ENSG00000176105	FMR1	1.81167	5	1.46197	TRUE	TRUE
ENSG00000139289	CPSF7	1.81134	3	1.08387	TRUE	TRUE
ENSG00000121966	YTHDF1	1.80842	3	1.31378	TRUE	TRUE
ENSG00000182712	U2AF2	1.80116	2	1.0854	TRUE	TRUE
ENSG00000126249	LIN28A	1.77396	5	1.60347	TRUE	TRUE
ENSG00000176105	ATXN2	1.76812	5	1.19885	TRUE	TRUE
ENSG00000139289	CPSF4	1.75146	3	1.35223	TRUE	TRUE
ENSG00000139289	QKI	1.74525	3	1.18382	TRUE	TRUE
ENSG00000139289	NXF1	1.73194	3	1.35394	TRUE	TRUE
ENSG00000100311	LIN28B	1.73161	4	1.34885	TRUE	TRUE
ENSG00000139289	LIN28B	1.72504	3	1.34885	TRUE	TRUE
ENSG00000176105	SRRM4	1.71761	5	1.57031	TRUE	TRUE
ENSG00000176105	QKI	1.71597	5	1.18382	TRUE	TRUE
ENSG00000126249	IGF2BP1	1.71561	5	1.00578	TRUE	TRUE
ENSG00000100311	IGF2BP3	1.71346	4	1.38804	TRUE	TRUE
ENSG00000100311	ZC3H7B	1.71226	4	1.54474	TRUE	TRUE
ENSG00000139289	YTHDF1	1.70782	3	1.31378	TRUE	TRUE
ENSG00000176105	RBM15B	1.70589	5	1.34429	TRUE	TRUE
ENSG00000126249	IGF2BP3	1.69184	5	1.38804	TRUE	TRUE
ENSG00000121966	CSTF2T	1.6722	3	0.932577	TRUE	TRUE
ENSG00000182712	ELAVL1	1.6693	2	1.28244	TRUE	TRUE
ENSG00000129675	ATXN2	1.64274	3	1.19885	TRUE	TRUE
ENSG00000121966	RBM10	1.63324	3	1.27983	TRUE	TRUE
ENSG00000182712	QKI	1.62654	2	1.18382	TRUE	TRUE
ENSG00000139289	HNRNPD	1.61896	3	1.26507	TRUE	TRUE
ENSG00000121966	HNRNPH1	1.5888	3	1.27588	TRUE	TRUE
ENSG00000100311	FMR1	1.58242	4	1.46197	TRUE	TRUE
ENSG00000121966	U2AF2	1.57828	3	1.0854	TRUE	TRUE
ENSG00000176105	ELAVL1	1.57068	5	1.28244	TRUE	TRUE
ENSG00000182712	LIN28B	1.56848	2	1.34885	TRUE	TRUE
ENSG00000121966	NXF1	1.56665	3	1.35394	TRUE	TRUE
ENSG00000126249	RBM15B	1.56442	5	1.34429	TRUE	TRUE
ENSG00000139289	FIP1L1	1.56406	3	1.25979	TRUE	TRUE
ENSG00000139289	PUM2	1.55462	3	1.0178	TRUE	TRUE
ENSG00000176105	EIF3G	1.52838	5	1.06342	TRUE	TRUE
ENSG00000121966	EIF3G	1.51493	3	1.06342	TRUE	TRUE
ENSG00000121966	UPF1	1.51016	3	1.02486	TRUE	TRUE
ENSG00000129675	PTBP1	1.50579	3	1.11709	TRUE	TRUE
ENSG00000126249	NXF1	1.50194	5	1.35394	TRUE	TRUE
ENSG00000129675	FXR2	1.4778	3	1.08901	TRUE	TRUE
ENSG00000100311	RBM15B	1.46183	4	1.34429	TRUE	TRUE
ENSG00000121966	PUM2	1.4423	3	1.0178	TRUE	TRUE
ENSG00000121966	ATXN2	1.44154	3	1.19885	TRUE	TRUE
ENSG00000182712	CPSF7	1.43878	2	1.08387	TRUE	TRUE
ENSG00000182712	NXF1	1.43105	2	1.35394	TRUE	TRUE
ENSG00000182712	DDX3X	1.43047	2	0.892451	TRUE	TRUE
ENSG00000129675	ELAVL1	1.42335	3	1.28244	TRUE	TRUE
ENSG00000139289	RBM15B	1.41216	3	1.34429	TRUE	TRUE
ENSG00000129675	ALKBH5	1.40785	3	1.24278	TRUE	TRUE
ENSG00000183579	YTHDF1	1.40093	3	1.31378	TRUE	TRUE
ENSG00000182712	RBM15B	1.39326	2	1.34429	TRUE	TRUE
ENSG00000129675	QKI	1.36916	3	1.18382	TRUE	TRUE
ENSG00000139289	STAU1	1.36477	3	1.32855	TRUE	TRUE
ENSG00000126249	FIP1L1	1.36013	5	1.25979	TRUE	TRUE
ENSG00000176105	DDX3X	1.35827	5	0.892451	TRUE	TRUE
ENSG00000100311	ATXN2	1.35804	4	1.19885	TRUE	TRUE
ENSG00000176105	CSTF2	1.35769	5	1.35527	TRUE	TRUE
ENSG00000176105	CPSF7	1.3382	5	1.08387	TRUE	TRUE
ENSG00000121966	STAU1	1.33614	3	1.32855	TRUE	TRUE
ENSG00000129675	IGF2BP1	1.3318	3	1.00578	TRUE	TRUE
ENSG00000126249	ELAVL1	1.32035	5	1.28244	TRUE	TRUE
ENSG00000129675	UPF1	1.31896	3	1.02486	TRUE	TRUE
ENSG00000139289	RBM15	1.31751	3	1.08747	TRUE	TRUE
ENSG00000129675	DDX3X	1.31587	3	0.892451	TRUE	TRUE
ENSG00000139289	CAPRIN1	1.31338	3	1.15189	TRUE	TRUE
ENSG00000139289	HNRNPA1	1.31108	3	1.00907	TRUE	TRUE
ENSG00000100311	ELAVL1	1.31012	4	1.28244	TRUE	TRUE
ENSG00000139289	DDX3X	1.29509	3	0.892451	TRUE	TRUE
ENSG00000121966	IGF2BP1	1.29491	3	1.00578	TRUE	TRUE
ENSG00000121966	CPSF6	1.29215	3	1.01663	TRUE	TRUE
ENSG00000100311	CPSF7	1.29103	4	1.08387	TRUE	TRUE
ENSG00000182712	CPSF1	1.2881	2	1.07154	TRUE	TRUE
ENSG00000100311	IGF2BP1	1.28679	4	1.00578	TRUE	TRUE
ENSG00000100311	PUM2	1.28647	4	1.0178	TRUE	TRUE
ENSG00000182712	PUM2	1.28146	2	1.0178	TRUE	TRUE
ENSG00000121966	HNRNPA2B1	1.26506	3	1.06787	TRUE	TRUE
ENSG00000100311	UPF1	1.26334	4	1.02486	TRUE	TRUE
ENSG00000176105	PUM2	1.26261	5	1.0178	TRUE	TRUE
ENSG00000182712	EIF3G	1.25222	2	1.06342	TRUE	TRUE
ENSG00000182712	HNRNPF	1.2461	2	1.0015	TRUE	TRUE
ENSG00000100311	FXR2	1.24478	4	1.08901	TRUE	TRUE
ENSG00000182712	HNRNPA1	1.23791	2	1.00907	TRUE	TRUE
ENSG00000182712	EIF3A	1.23757	2	1.23416	TRUE	TRUE
ENSG00000100311	PTBP1	1.23591	4	1.11709	TRUE	TRUE
ENSG00000121966	YTHDF2	1.22852	3	1.19289	TRUE	TRUE
ENSG00000139289	FXR1	1.22374	3	1.05068	TRUE	TRUE
ENSG00000176105	FUS	1.21129	5	1.08109	TRUE	TRUE
ENSG00000182712	RBM15	1.20377	2	1.08747	TRUE	TRUE
ENSG00000126249	PUM2	1.19873	5	1.0178	TRUE	TRUE
ENSG00000126249	QKI	1.19523	5	1.18382	TRUE	TRUE
ENSG00000121966	HNRNPM	1.18436	3	0.880027	TRUE	TRUE
ENSG00000183579	EIF3G	1.17091	3	1.06342	TRUE	TRUE
ENSG00000176105	PTBP1	1.17026	5	1.11709	TRUE	TRUE
ENSG00000182712	IGF2BP1	1.16592	2	1.00578	TRUE	TRUE
ENSG00000139289	U2AF2	1.16372	3	1.0854	TRUE	TRUE
ENSG00000129675	RBM15	1.16108	3	1.08747	TRUE	TRUE
ENSG00000126249	FXR1	1.15038	5	1.05068	TRUE	TRUE
ENSG00000129675	PUM2	1.14982	3	1.0178	TRUE	TRUE
ENSG00000126249	DDX3X	1.13463	5	0.892451	TRUE	TRUE
ENSG00000129675	HNRNPF	1.12346	3	1.0015	TRUE	TRUE
ENSG00000139289	FUS	1.1206	3	1.08109	TRUE	TRUE
ENSG00000176105	U2AF2	1.11038	5	1.0854	TRUE	TRUE
ENSG00000139289	CPSF1	1.11015	3	1.07154	TRUE	TRUE
ENSG00000126249	FXR2	1.09816	5	1.08901	TRUE	TRUE
ENSG00000139289	CPSF6	1.06748	3	1.01663	TRUE	TRUE
ENSG00000176105	HNRNPF	1.04772	5	1.0015	TRUE	TRUE
ENSG00000121966	HNRNPF	1.04604	3	1.0015	TRUE	TRUE
ENSG00000139289	CSTF2T	1.04535	3	0.932577	TRUE	TRUE
ENSG00000126249	HNRNPF	1.04526	5	1.0015	TRUE	TRUE
ENSG00000176105	CSTF2T	1.04425	5	0.932577	TRUE	TRUE
ENSG00000176105	HNRNPM	1.03521	5	0.880027	TRUE	TRUE
ENSG00000129675	HNRNPA1	1.02245	3	1.00907	TRUE	TRUE
ENSG00000121966	CPSF3	1.01967	3	0.763151	TRUE	TRUE
ENSG00000176105	EWSR1	1.01943	5	0.915237	TRUE	TRUE
ENSG00000139289	HNRNPU	0.994034	3	0.923393	TRUE	TRUE
ENSG00000139289	HNRNPM	0.989093	3	0.880027	TRUE	TRUE
ENSG00000176105	SSB	0.977915	5	0.781012	TRUE	TRUE
ENSG00000100311	TARDBP	0.973342	4	0.904026	TRUE	TRUE
ENSG00000126249	WDR33	0.963995	5	0.835522	TRUE	TRUE
ENSG00000121966	NOP58	0.963276	3	0.752714	TRUE	TRUE
ENSG00000182712	EWSR1	0.962761	2	0.915237	TRUE	TRUE
ENSG00000183579	EWSR1	0.960423	3	0.915237	TRUE	TRUE
ENSG00000182712	HNRNPU	0.955751	2	0.923393	TRUE	TRUE
ENSG00000182712	NOP58	0.95466	2	0.752714	TRUE	TRUE
ENSG00000126249	HNRNPM	0.953851	5	0.880027	TRUE	TRUE
ENSG00000176105	TARDBP	0.953477	5	0.904026	TRUE	TRUE
ENSG00000183579	CSTF2T	0.953415	3	0.932577	TRUE	TRUE
ENSG00000139289	CNBP	0.938308	3	0.866582	TRUE	TRUE
ENSG00000126249	CSTF2T	0.93652	5	0.932577	TRUE	TRUE
ENSG00000183579	TARDBP	0.933506	3	0.904026	TRUE	TRUE
ENSG00000176105	WDR33	0.920065	5	0.835522	TRUE	TRUE
ENSG00000139289	SSB	0.915606	3	0.781012	TRUE	TRUE
ENSG00000139289	FBL	0.911405	3	0.908535	TRUE	TRUE
ENSG00000129675	WDR33	0.897997	3	0.835522	TRUE	TRUE
ENSG00000121966	DDX3X	0.893203	3	0.892451	TRUE	TRUE
ENSG00000176105	CNBP	0.88594	5	0.866582	TRUE	TRUE
ENSG00000176105	NOP58	0.882558	5	0.752714	TRUE	TRUE
ENSG00000100311	SSB	0.860414	4	0.781012	TRUE	TRUE
ENSG00000121966	HNRNPC	0.81371	3	0.661558	TRUE	TRUE
ENSG00000176105	MOV10	0.797308	5	0.651996	TRUE	TRUE
ENSG00000182712	SSB	0.78516	2	0.781012	TRUE	TRUE
ENSG00000100311	CPSF3	0.782421	4	0.763151	TRUE	TRUE
ENSG00000129675	NOP58	0.781966	3	0.752714	TRUE	TRUE
ENSG00000126249	SSB	0.78158	5	0.781012	TRUE	TRUE
ENSG00000121966	MOV10	0.772489	3	0.651996	TRUE	TRUE
ENSG00000126249	CPSF3	0.766289	5	0.763151	TRUE	TRUE
ENSG00000126249	NOP58	0.755438	5	0.752714	TRUE	TRUE
ENSG00000129675	HNRNPC	0.749588	3	0.661558	TRUE	TRUE
ENSG00000126249	TAF15	0.746708	5	0.630998	TRUE	TRUE
ENSG00000182712	HNRNPC	0.741954	2	0.661558	TRUE	TRUE
ENSG00000139289	HNRNPC	0.72333	3	0.661558	TRUE	TRUE
ENSG00000139289	TAF15	0.71891	3	0.630998	TRUE	TRUE
ENSG00000176105	TAF15	0.716461	5	0.630998	TRUE	TRUE
ENSG00000182712	MOV10	0.714601	2	0.651996	TRUE	TRUE
ENSG00000182712	TAF15	0.707225	2	0.630998	TRUE	TRUE
ENSG00000129675	MOV10	0.705363	3	0.651996	TRUE	TRUE
ENSG00000183579	HNRNPC	0.703616	3	0.661558	TRUE	TRUE
ENSG00000176105	HNRNPC	0.6943	5	0.661558	TRUE	TRUE
ENSG00000139289	MOV10	0.691518	3	0.651996	TRUE	TRUE
ENSG00000126249	HNRNPC	0.67279	5	0.661558	TRUE	TRUE
ENSG00000121966	TAF15	0.651689	3	0.630998	TRUE	TRUE
ENSG00000132475	ELAVL4	8.40897	13	2.9524	TRUE	FALSE
ENSG00000147403	ELAVL4	8.22709	18	2.9524	TRUE	FALSE
ENSG00000163930	DAZ1	8.14962	11	2.9524	TRUE	FALSE
ENSG00000164919	KIAA1324	7.67036	11	2.9524	TRUE	FALSE
ENSG00000138363	DAZ1	7.62838	14	2.9524	TRUE	FALSE
ENSG00000182944	CELF3	7.49335	22	2.9524	TRUE	FALSE
ENSG00000143549	MYOD1	7.44902	23	2.9524	TRUE	FALSE
ENSG00000136238	ELAVL4	7.35891	6	2.9524	TRUE	FALSE
ENSG00000019582	RBFOX3	7.25106	12	2.9524	TRUE	FALSE
ENSG00000161547	MRPL41	7.22079	11	2.9524	TRUE	FALSE
ENSG00000087460	RBFOX3	7.13154	57	2.9524	TRUE	FALSE
ENSG00000143549	RBMY1B	7.10156	23	2.9524	TRUE	FALSE
ENSG00000135363	PPARGC1A	6.96294	6	2.9524	TRUE	FALSE
ENSG00000196531	ELAVL4	6.83982	21	2.9524	TRUE	FALSE
ENSG00000089693	DAZ1	6.80928	11	2.9524	TRUE	FALSE
ENSG00000087460	RBMY1F	6.78334	57	2.9524	TRUE	FALSE
ENSG00000140464	RBMY1F	6.73432	22	2.9524	TRUE	FALSE
ENSG00000204843	MYOD1	6.7014	27	2.9524	TRUE	FALSE
ENSG00000122566	MYOD1	6.66924	8	2.9524	TRUE	FALSE
ENSG00000073921	ELAVL3	6.65368	24	2.9524	TRUE	FALSE
ENSG00000143252	RBMY1E	6.63967	9	2.9524	TRUE	FALSE
ENSG00000134899	DAZ1	6.62654	8	2.9524	TRUE	FALSE
ENSG00000078804	CELF3	6.57983	4	2.9524	TRUE	FALSE
ENSG00000141367	HIST1H1B	6.57893	15	2.9524	TRUE	FALSE
ENSG00000089280	RBFOX3	6.55463	13	2.9524	TRUE	FALSE
ENSG00000085733	ELAVL3	6.52276	15	2.9524	TRUE	FALSE
ENSG00000079999	RBMY1J	6.51224	10	2.9524	TRUE	FALSE
ENSG00000104884	RBFOX3	6.47529	12	2.9524	TRUE	FALSE
ENSG00000184634	DAZ1	6.41976	9	2.9524	TRUE	FALSE
ENSG00000141644	ELAVL3	6.41468	27	2.9524	TRUE	FALSE
ENSG00000167232	DAZ1	6.41395	12	2.9524	TRUE	FALSE
ENSG00000234745	RBMY1B	6.39134	7	2.9524	TRUE	FALSE
ENSG00000163655	RBFOX3	6.38061	3	2.9524	TRUE	FALSE
ENSG00000099949	DAZ1	6.3785	18	2.9524	TRUE	FALSE
ENSG00000140988	HNRNPCL1	6.37621	17	2.9524	TRUE	FALSE
ENSG00000165458	MRPL41	6.36186	16	2.9524	TRUE	FALSE
ENSG00000116251	RBFOX3	6.34292	8	2.9524	TRUE	FALSE
ENSG00000105568	DAZ1	6.33367	12	2.9524	TRUE	FALSE
ENSG00000112715	CELF3	6.29944	29	2.9524	TRUE	FALSE
ENSG00000130396	HNRNPCL1	6.26983	22	2.9524	TRUE	FALSE
ENSG00000138363	SNRPN	6.24563	14	2.9524	TRUE	FALSE
ENSG00000009307	ELAVL3	6.22883	18	2.9524	TRUE	FALSE
ENSG00000105568	RBMY1B	6.22679	12	2.9524	TRUE	FALSE
ENSG00000087460	ELAVL4	6.21098	57	2.9524	TRUE	FALSE
ENSG00000143398	C4BPA	6.20613	17	2.9524	TRUE	FALSE
ENSG00000184634	KIAA1324	6.19277	9	2.9524	TRUE	FALSE
ENSG00000126934	DAZ1	6.15626	11	2.9524	TRUE	FALSE
ENSG00000108946	RBFOX3	6.15426	21	2.9524	TRUE	FALSE
ENSG00000174775	DCD	6.15286	11	2.9524	TRUE	FALSE
ENSG00000182054	MRPL41	6.1506	4	2.9524	TRUE	FALSE

### Sheet: Liver Hepatocellular Carcinoma
Gene_ID	RBP_name	Scores	Num_Trans_Per_Gene	Optimal_Score_Threshold	Threshold_exceeded	Known_RBP_in_Postar
ENSG00000176105	AKAP1	2.07465	5	1.62098	TRUE	TRUE
ENSG00000176105	LIN28B	1.71644	5	0.988946	TRUE	TRUE
ENSG00000176105	QKI	1.69377	5	1.17275	TRUE	TRUE
ENSG00000126249	AKAP1	1.62196	5	1.62098	TRUE	TRUE
ENSG00000121966	UCHL5	1.56702	3	1.10956	TRUE	TRUE
ENSG00000176105	IGF2BP3	1.56116	5	1.2221	TRUE	TRUE
ENSG00000126249	U2AF1	1.52314	5	1.17636	TRUE	TRUE
ENSG00000126249	LIN28B	1.52124	5	0.988946	TRUE	TRUE
ENSG00000121966	U2AF1	1.51987	3	1.17636	TRUE	TRUE
ENSG00000176105	YTHDF3	1.48297	5	1.18201	TRUE	TRUE
ENSG00000176105	FUBP3	1.42754	5	0.671049	TRUE	TRUE
ENSG00000126249	FAM120A	1.40668	5	0.880042	TRUE	TRUE
ENSG00000176105	SND1	1.38958	5	0.967429	TRUE	TRUE
ENSG00000182712	SUPV3L1	1.37548	2	1.1187	TRUE	TRUE
ENSG00000182712	UCHL5	1.37481	2	1.10956	TRUE	TRUE
ENSG00000129675	PCBP1	1.36106	3	1.1367	TRUE	TRUE
ENSG00000176105	FAM120A	1.34422	5	0.880042	TRUE	TRUE
ENSG00000176105	SDAD1	1.33774	5	1.06654	TRUE	TRUE
ENSG00000126249	PCBP1	1.33732	5	1.1367	TRUE	TRUE
ENSG00000139289	U2AF1	1.32844	3	1.17636	TRUE	TRUE
ENSG00000126249	BCCIP	1.32684	5	1.32152	TRUE	TRUE
ENSG00000139289	SND1	1.31459	3	0.967429	TRUE	TRUE
ENSG00000126249	HLTF	1.30503	5	0.844422	TRUE	TRUE
ENSG00000126249	ZC3H11A	1.29758	5	1.22371	TRUE	TRUE
ENSG00000126249	IGF2BP3	1.29722	5	1.2221	TRUE	TRUE
ENSG00000139289	IGF2BP3	1.28558	3	1.2221	TRUE	TRUE
ENSG00000129675	LIN28B	1.28514	3	0.988946	TRUE	TRUE
ENSG00000176105	SUB1	1.28259	5	1.01169	TRUE	TRUE
ENSG00000176105	ZC3H11A	1.27848	5	1.22371	TRUE	TRUE
ENSG00000176105	RBM15	1.27465	5	1.10572	TRUE	TRUE
ENSG00000183579	RBM15	1.26981	3	1.10572	TRUE	TRUE
ENSG00000121966	QKI	1.26487	3	1.17275	TRUE	TRUE
ENSG00000126249	IGF2BP1	1.25891	5	0.914303	TRUE	TRUE
ENSG00000176105	SLTM	1.25435	5	1.10101	TRUE	TRUE
ENSG00000176105	UCHL5	1.25289	5	1.10956	TRUE	TRUE
ENSG00000129675	IGF2BP1	1.25114	3	0.914303	TRUE	TRUE
ENSG00000129675	SUB1	1.24942	3	1.01169	TRUE	TRUE
ENSG00000139289	RBM15	1.24809	3	1.10572	TRUE	TRUE
ENSG00000121966	FAM120A	1.24451	3	0.880042	TRUE	TRUE
ENSG00000121966	RBM5	1.24393	3	0.992771	TRUE	TRUE
ENSG00000121966	UPF1	1.24173	3	0.995073	TRUE	TRUE
ENSG00000176105	GRWD1	1.23936	5	0.892738	TRUE	TRUE
ENSG00000139289	SUB1	1.23704	3	1.01169	TRUE	TRUE
ENSG00000121966	LIN28B	1.2151	3	0.988946	TRUE	TRUE
ENSG00000182712	LIN28B	1.21357	2	0.988946	TRUE	TRUE
ENSG00000176105	SUPV3L1	1.20988	5	1.1187	TRUE	TRUE
ENSG00000176105	PTBP1	1.19363	5	0.740429	TRUE	TRUE
ENSG00000139289	UCHL5	1.18826	3	1.10956	TRUE	TRUE
ENSG00000121966	FUBP3	1.1789	3	0.671049	TRUE	TRUE
ENSG00000139289	SUPV3L1	1.16683	3	1.1187	TRUE	TRUE
ENSG00000126249	SAFB	1.16507	5	0.932802	TRUE	TRUE
ENSG00000176105	G3BP1	1.15893	5	1.03956	TRUE	TRUE
ENSG00000139289	PPIG	1.15356	3	0.935069	TRUE	TRUE
ENSG00000176105	DKC1	1.15127	5	0.897553	TRUE	TRUE
ENSG00000126249	KHSRP	1.14736	5	1.01843	TRUE	TRUE
ENSG00000126249	WDR43	1.14411	5	0.939476	TRUE	TRUE
ENSG00000126249	FUBP3	1.14406	5	0.671049	TRUE	TRUE
ENSG00000121966	DDX55	1.13859	3	0.913104	TRUE	TRUE
ENSG00000121966	SLTM	1.13821	3	1.10101	TRUE	TRUE
ENSG00000176105	PABPN1	1.13186	5	1.10848	TRUE	TRUE
ENSG00000100311	LIN28B	1.13123	4	0.988946	TRUE	TRUE
ENSG00000139289	FUBP3	1.12529	3	0.671049	TRUE	TRUE
ENSG00000176105	XRCC6	1.11921	5	0.79698	TRUE	TRUE
ENSG00000139289	STAU2	1.1191	3	0.779079	TRUE	TRUE
ENSG00000176105	HNRNPM	1.11647	5	0.771474	TRUE	TRUE
ENSG00000176105	CSTF2T	1.11476	5	0.921481	TRUE	TRUE
ENSG00000129675	SND1	1.11265	3	0.967429	TRUE	TRUE
ENSG00000182712	GRWD1	1.1097	2	0.892738	TRUE	TRUE
ENSG00000121966	SND1	1.10883	3	0.967429	TRUE	TRUE
ENSG00000126249	RBM15	1.10653	5	1.10572	TRUE	TRUE
ENSG00000183579	LIN28B	1.10618	3	0.988946	TRUE	TRUE
ENSG00000182712	SUB1	1.09865	2	1.01169	TRUE	TRUE
ENSG00000121966	SDAD1	1.09768	3	1.06654	TRUE	TRUE
ENSG00000182712	TBRG4	1.08778	2	1.07632	TRUE	TRUE
ENSG00000121966	FASTKD2	1.08719	3	0.847514	TRUE	TRUE
ENSG00000139289	SDAD1	1.08571	3	1.06654	TRUE	TRUE
ENSG00000126249	FXR2	1.07913	5	0.792667	TRUE	TRUE
ENSG00000176105	FKBP4	1.07606	5	0.949276	TRUE	TRUE
ENSG00000121966	SRSF7	1.07353	3	0.782907	TRUE	TRUE
ENSG00000176105	CDC40	1.0724	5	0.749958	TRUE	TRUE
ENSG00000121966	KHSRP	1.06959	3	1.01843	TRUE	TRUE
ENSG00000126249	NIP7	1.06109	5	0.894252	TRUE	TRUE
ENSG00000121966	RBM22	1.06014	3	0.752959	TRUE	TRUE
ENSG00000129675	FKBP4	1.05794	3	0.949276	TRUE	TRUE
ENSG00000100311	FUBP3	1.04918	4	0.671049	TRUE	TRUE
ENSG00000176105	LARP7	1.04554	5	0.945382	TRUE	TRUE
ENSG00000126249	GRWD1	1.04146	5	0.892738	TRUE	TRUE
ENSG00000176105	DDX55	1.03706	5	0.913104	TRUE	TRUE
ENSG00000126249	PPIG	1.02739	5	0.935069	TRUE	TRUE
ENSG00000126249	PTBP1	1.02443	5	0.740429	TRUE	TRUE
ENSG00000126249	XRN2	1.01991	5	0.781834	TRUE	TRUE
ENSG00000176105	XRN2	1.01224	5	0.781834	TRUE	TRUE
ENSG00000176105	DDX3X	1.01218	5	0.723106	TRUE	TRUE
ENSG00000126249	DDX3X	1.00898	5	0.723106	TRUE	TRUE
ENSG00000121966	IGF2BP1	1.00417	3	0.914303	TRUE	TRUE
ENSG00000126249	CSTF2T	1.00001	5	0.921481	TRUE	TRUE
ENSG00000129675	RBM5	0.997446	3	0.992771	TRUE	TRUE
ENSG00000176105	SRSF7	0.994248	5	0.782907	TRUE	TRUE
ENSG00000129675	PRPF8	0.994191	3	0.988948	TRUE	TRUE
ENSG00000176105	FASTKD2	0.991901	5	0.847514	TRUE	TRUE
ENSG00000126249	XRCC6	0.987033	5	0.79698	TRUE	TRUE
ENSG00000139289	NOL12	0.984113	3	0.802472	TRUE	TRUE
ENSG00000121966	FXR2	0.981929	3	0.792667	TRUE	TRUE
ENSG00000176105	PPIG	0.979721	5	0.935069	TRUE	TRUE
ENSG00000100311	SND1	0.97292	4	0.967429	TRUE	TRUE
ENSG00000121966	CSTF2T	0.972373	3	0.921481	TRUE	TRUE
ENSG00000126249	HNRNPM	0.969373	5	0.771474	TRUE	TRUE
ENSG00000176105	HLTF	0.968214	5	0.844422	TRUE	TRUE
ENSG00000121966	DKC1	0.966605	3	0.897553	TRUE	TRUE
ENSG00000100311	GRWD1	0.966222	4	0.892738	TRUE	TRUE
ENSG00000121966	XPO5	0.964249	3	0.800638	TRUE	TRUE
ENSG00000129675	FXR2	0.96402	3	0.792667	TRUE	TRUE
ENSG00000139289	FKBP4	0.96025	3	0.949276	TRUE	TRUE
ENSG00000121966	XRCC6	0.959058	3	0.79698	TRUE	TRUE
ENSG00000100311	IGF2BP1	0.957867	4	0.914303	TRUE	TRUE
ENSG00000176105	WDR43	0.956874	5	0.939476	TRUE	TRUE
ENSG00000121966	TIA1	0.949198	3	0.928645	TRUE	TRUE
ENSG00000182712	HLTF	0.946796	2	0.844422	TRUE	TRUE
ENSG00000126249	RBM22	0.944035	5	0.752959	TRUE	TRUE
ENSG00000176105	FXR2	0.941963	5	0.792667	TRUE	TRUE
ENSG00000121966	HNRNPM	0.938764	3	0.771474	TRUE	TRUE
ENSG00000121966	POLR2G	0.937711	3	0.707	TRUE	TRUE
ENSG00000182712	STAU2	0.936762	2	0.779079	TRUE	TRUE
ENSG00000183579	CSTF2T	0.932589	3	0.921481	TRUE	TRUE
ENSG00000126249	NOL12	0.931978	5	0.802472	TRUE	TRUE
ENSG00000126249	NKRF	0.929198	5	0.790266	TRUE	TRUE
ENSG00000121966	CDC40	0.928245	3	0.749958	TRUE	TRUE
ENSG00000139289	EIF3D	0.919973	3	0.761286	TRUE	TRUE
ENSG00000176105	AQR	0.91988	5	0.702261	TRUE	TRUE
ENSG00000176105	IGF2BP1	0.91892	5	0.914303	TRUE	TRUE
ENSG00000139289	YTHDF1	0.915186	3	0.854163	TRUE	TRUE
ENSG00000121966	BUD13	0.914008	3	0.695559	TRUE	TRUE
ENSG00000176105	SMNDC1	0.912121	5	0.717712	TRUE	TRUE
ENSG00000176105	HNRNPC	0.907362	5	0.866341	TRUE	TRUE
ENSG00000121966	CSTF2	0.902475	3	0.71068	TRUE	TRUE
ENSG00000126249	CDC40	0.902408	5	0.749958	TRUE	TRUE
ENSG00000121966	SMNDC1	0.895252	3	0.717712	TRUE	TRUE
ENSG00000129675	GRWD1	0.894113	3	0.892738	TRUE	TRUE
ENSG00000126249	TIAL1	0.892796	5	0.793614	TRUE	TRUE
ENSG00000176105	NKRF	0.892442	5	0.790266	TRUE	TRUE
ENSG00000126249	SRSF7	0.88887	5	0.782907	TRUE	TRUE
ENSG00000139289	TRA2A	0.887605	3	0.75068	TRUE	TRUE
ENSG00000182712	FXR2	0.886239	2	0.792667	TRUE	TRUE
ENSG00000182712	HNRNPC	0.883399	2	0.866341	TRUE	TRUE
ENSG00000176105	POLR2G	0.882276	5	0.707	TRUE	TRUE
ENSG00000176105	U2AF2	0.882022	5	0.818312	TRUE	TRUE
ENSG00000176105	TRA2A	0.879959	5	0.75068	TRUE	TRUE
ENSG00000176105	EIF3H	0.87769	5	0.798695	TRUE	TRUE
ENSG00000126249	BCLAF1	0.87596	5	0.715552	TRUE	TRUE
ENSG00000139289	POLR2G	0.875547	3	0.707	TRUE	TRUE
ENSG00000183579	FUBP3	0.875242	3	0.671049	TRUE	TRUE
ENSG00000126249	SFPQ	0.867115	5	0.671812	TRUE	TRUE
ENSG00000126249	DDX6	0.866033	5	0.692731	TRUE	TRUE
ENSG00000129675	DDX3X	0.865387	3	0.723106	TRUE	TRUE
ENSG00000121966	TRA2A	0.864732	3	0.75068	TRUE	TRUE
ENSG00000126249	FUS	0.863797	5	0.531522	TRUE	TRUE
ENSG00000126249	XPO5	0.86094	5	0.800638	TRUE	TRUE
ENSG00000139289	HNRNPM	0.856512	3	0.771474	TRUE	TRUE
ENSG00000176105	TIAL1	0.856172	5	0.793614	TRUE	TRUE
ENSG00000176105	STAU2	0.854797	5	0.779079	TRUE	TRUE
ENSG00000176105	SRSF1	0.852862	5	0.705075	TRUE	TRUE
ENSG00000139289	FXR2	0.852412	3	0.792667	TRUE	TRUE
ENSG00000126249	HNRNPK	0.849075	5	0.835332	TRUE	TRUE
ENSG00000129675	CDC40	0.848108	3	0.749958	TRUE	TRUE
ENSG00000126249	GRSF1	0.848094	5	0.632054	TRUE	TRUE
ENSG00000176105	DDX6	0.847805	5	0.692731	TRUE	TRUE
ENSG00000182712	HNRNPK	0.845347	2	0.835332	TRUE	TRUE
ENSG00000126249	POLR2G	0.842487	5	0.707	TRUE	TRUE
ENSG00000121966	AQR	0.839074	3	0.702261	TRUE	TRUE
ENSG00000139289	U2AF2	0.838702	3	0.818312	TRUE	TRUE
ENSG00000139289	XRN2	0.835649	3	0.781834	TRUE	TRUE
ENSG00000100311	FXR2	0.835318	4	0.792667	TRUE	TRUE
ENSG00000139289	SSB	0.833791	3	0.537495	TRUE	TRUE
ENSG00000176105	HNRNPU	0.832869	5	0.788461	TRUE	TRUE
ENSG00000100311	HNRNPU	0.832115	4	0.788461	TRUE	TRUE
ENSG00000139289	HNRNPU	0.82908	3	0.788461	TRUE	TRUE
ENSG00000182712	XPO5	0.828863	2	0.800638	TRUE	TRUE
ENSG00000100311	NKRF	0.828672	4	0.790266	TRUE	TRUE
ENSG00000176105	RBM22	0.827113	5	0.752959	TRUE	TRUE
ENSG00000176105	GRSF1	0.825798	5	0.632054	TRUE	TRUE
ENSG00000121966	YTHDF2	0.824521	3	0.700863	TRUE	TRUE
ENSG00000126249	U2AF2	0.824126	5	0.818312	TRUE	TRUE
ENSG00000126249	AQR	0.823491	5	0.702261	TRUE	TRUE
ENSG00000182712	TIAL1	0.822192	2	0.793614	TRUE	TRUE
ENSG00000176105	MATR3	0.821433	5	0.740263	TRUE	TRUE
ENSG00000183579	BCLAF1	0.819465	3	0.715552	TRUE	TRUE
ENSG00000100311	CDC40	0.81813	4	0.749958	TRUE	TRUE
ENSG00000183579	HNRNPM	0.817976	3	0.771474	TRUE	TRUE
ENSG00000121966	SF3A3	0.81676	3	0.734614	TRUE	TRUE
ENSG00000139289	SRSF7	0.816061	3	0.782907	TRUE	TRUE
ENSG00000100311	STAU2	0.815819	4	0.779079	TRUE	TRUE
ENSG00000121966	PTBP1	0.810636	3	0.740429	TRUE	TRUE
ENSG00000139289	TIAL1	0.807671	3	0.793614	TRUE	TRUE
ENSG00000100311	DDX3X	0.803864	4	0.723106	TRUE	TRUE
ENSG00000176105	CSTF2	0.797295	5	0.71068	TRUE	TRUE
ENSG00000176105	FUS	0.796112	5	0.531522	TRUE	TRUE
ENSG00000176105	SF3A3	0.795376	5	0.734614	TRUE	TRUE
ENSG00000176105	BCLAF1	0.790357	5	0.715552	TRUE	TRUE
ENSG00000129675	YTHDF2	0.78749	3	0.700863	TRUE	TRUE
ENSG00000176105	PRPF4	0.786845	5	0.766036	TRUE	TRUE
ENSG00000176105	SFPQ	0.781048	5	0.671812	TRUE	TRUE
ENSG00000126249	HNRNPL	0.780493	5	0.721891	TRUE	TRUE
ENSG00000126249	CSTF2	0.776182	5	0.71068	TRUE	TRUE
ENSG00000121966	GRSF1	0.775515	3	0.632054	TRUE	TRUE
ENSG00000139289	SFPQ	0.774143	3	0.671812	TRUE	TRUE
ENSG00000183579	SRSF1	0.772555	3	0.705075	TRUE	TRUE
ENSG00000100311	SF3A3	0.772365	4	0.734614	TRUE	TRUE
ENSG00000126249	SSB	0.77194	5	0.537495	TRUE	TRUE
ENSG00000126249	TRA2A	0.771089	5	0.75068	TRUE	TRUE
ENSG00000121966	SSB	0.765163	3	0.537495	TRUE	TRUE
ENSG00000121966	HNRNPL	0.763725	3	0.721891	TRUE	TRUE
ENSG00000129675	TRA2A	0.760859	3	0.75068	TRUE	TRUE
ENSG00000126249	YTHDF2	0.756746	5	0.700863	TRUE	TRUE
ENSG00000183579	YTHDF2	0.751553	3	0.700863	TRUE	TRUE
ENSG00000129675	MATR3	0.750762	3	0.740263	TRUE	TRUE
ENSG00000100311	SMNDC1	0.739961	4	0.717712	TRUE	TRUE
ENSG00000176105	SSB	0.739086	5	0.537495	TRUE	TRUE
ENSG00000129675	GRSF1	0.737583	3	0.632054	TRUE	TRUE
ENSG00000100311	SSB	0.73383	4	0.537495	TRUE	TRUE
ENSG00000126249	SMNDC1	0.72913	5	0.717712	TRUE	TRUE
ENSG00000129675	SRSF1	0.727372	3	0.705075	TRUE	TRUE
ENSG00000183579	SMNDC1	0.725099	3	0.717712	TRUE	TRUE
ENSG00000129675	BCLAF1	0.723859	3	0.715552	TRUE	TRUE
ENSG00000176105	HNRNPUL1	0.721129	5	0.4925	TRUE	TRUE
ENSG00000121966	BCLAF1	0.720508	3	0.715552	TRUE	TRUE
ENSG00000100311	CSTF2	0.719003	4	0.71068	TRUE	TRUE
ENSG00000100311	GRSF1	0.718282	4	0.632054	TRUE	TRUE
ENSG00000183579	NCBP2	0.709207	3	0.575851	TRUE	TRUE
ENSG00000121966	GTF2F1	0.702685	3	0.510181	TRUE	TRUE
ENSG00000129675	DDX6	0.702546	3	0.692731	TRUE	TRUE
ENSG00000129675	SSB	0.699151	3	0.537495	TRUE	TRUE
ENSG00000126249	GTF2F1	0.697139	5	0.510181	TRUE	TRUE
ENSG00000182712	BUD13	0.696376	2	0.695559	TRUE	TRUE
ENSG00000183579	FUS	0.694094	3	0.531522	TRUE	TRUE
ENSG00000126249	NCBP2	0.690963	5	0.575851	TRUE	TRUE
ENSG00000176105	GTF2F1	0.687771	5	0.510181	TRUE	TRUE
ENSG00000129675	RPS3	0.686046	3	0.575662	TRUE	TRUE
ENSG00000176105	RPS3	0.675469	5	0.575662	TRUE	TRUE
ENSG00000100311	GTF2F1	0.671492	4	0.510181	TRUE	TRUE
ENSG00000182712	GRSF1	0.65556	2	0.632054	TRUE	TRUE
ENSG00000121966	NCBP2	0.646147	3	0.575851	TRUE	TRUE
ENSG00000139289	HNRNPUL1	0.644033	3	0.4925	TRUE	TRUE
ENSG00000182712	SSB	0.616265	2	0.537495	TRUE	TRUE
ENSG00000139289	RPS3	0.591495	3	0.575662	TRUE	TRUE
ENSG00000100311	FUS	0.586725	4	0.531522	TRUE	TRUE
ENSG00000182712	GTF2F1	0.579751	2	0.510181	TRUE	TRUE
ENSG00000139289	GTF2F1	0.559005	3	0.510181	TRUE	TRUE
ENSG00000183579	SSB	0.558314	3	0.537495	TRUE	TRUE
ENSG00000121966	FUS	0.551944	3	0.531522	TRUE	TRUE
ENSG00000126249	HNRNPUL1	0.549907	5	0.4925	TRUE	TRUE
ENSG00000129675	FUS	0.541372	3	0.531522	TRUE	TRUE
ENSG00000183579	HNRNPUL1	0.526223	3	0.4925	TRUE	TRUE
ENSG00000182712	HNRNPUL1	0.516096	2	0.4925	TRUE	TRUE
ENSG00000065361	A1CF	6.11185	21	1.62098	TRUE	FALSE
ENSG00000115414	SCG3	6.0342	27	1.62098	TRUE	FALSE
ENSG00000156976	RBFOX1	5.8698	27	1.62098	TRUE	FALSE
ENSG00000019582	RBFOX3	5.81076	12	1.62098	TRUE	FALSE
ENSG00000158019	CELF3	5.77653	11	1.62098	TRUE	FALSE
ENSG00000104660	ELAVL3	5.77477	8	1.62098	TRUE	FALSE
ENSG00000143549	MYOD1	5.75477	23	1.62098	TRUE	FALSE
ENSG00000154582	A1CF	5.62777	10	1.62098	TRUE	FALSE
ENSG00000136717	XIRP1	5.59422	14	1.62098	TRUE	FALSE
ENSG00000122566	A1CF	5.5723	8	1.62098	TRUE	FALSE
ENSG00000143252	A1CF	5.5522	9	1.62098	TRUE	FALSE
ENSG00000143549	XIRP1	5.50134	23	1.62098	TRUE	FALSE
ENSG00000122566	PURG	5.44361	8	1.62098	TRUE	FALSE
ENSG00000174775	RBFOX3	5.40412	11	1.62098	TRUE	FALSE
ENSG00000079805	ELAVL4	5.40117	22	1.62098	TRUE	FALSE
ENSG00000136717	MYOD1	5.35073	14	1.62098	TRUE	FALSE
ENSG00000104408	HRSP12	5.32989	18	1.62098	TRUE	FALSE
ENSG00000087460	ELAVL4	5.30807	57	1.62098	TRUE	FALSE
ENSG00000143379	DAZ2	5.27138	17	1.62098	TRUE	FALSE
ENSG00000140416	RBFOX3	5.25167	33	1.62098	TRUE	FALSE
ENSG00000136238	HRSP12	5.22779	6	1.62098	TRUE	FALSE
ENSG00000004897	DCD	5.20179	19	1.62098	TRUE	FALSE
ENSG00000154582	L1TD1	5.20172	10	1.62098	TRUE	FALSE
ENSG00000079805	ELAVL3	5.19731	22	1.62098	TRUE	FALSE
ENSG00000143549	SRRM4	5.14862	23	1.62098	TRUE	FALSE
ENSG00000132475	DAZ1	5.14313	13	1.62098	TRUE	FALSE
ENSG00000184047	SCG3	5.13117	15	1.62098	TRUE	FALSE
ENSG00000173821	ELAVL3	5.12972	20	1.62098	TRUE	FALSE
ENSG00000070756	DSP	5.1144	24	1.62098	TRUE	FALSE
ENSG00000177565	ELAVL3	5.09178	22	1.62098	TRUE	FALSE
ENSG00000019582	PPAN-P2RY11	5.08626	12	1.62098	TRUE	FALSE
ENSG00000196531	RBFOX1	5.07269	21	1.62098	TRUE	FALSE
ENSG00000111642	SRRM4	5.03559	14	1.62098	TRUE	FALSE
ENSG00000143549	L1TD1	4.9627	23	1.62098	TRUE	FALSE
ENSG00000114354	CELF3	4.9529	11	1.62098	TRUE	FALSE
ENSG00000140859	A1CF	4.94094	35	1.62098	TRUE	FALSE
ENSG00000175197	ELAVL3	4.91458	7	1.62098	TRUE	FALSE
ENSG00000115414	PURG	4.90474	27	1.62098	TRUE	FALSE
ENSG00000085733	PAPOLB	4.89617	15	1.62098	TRUE	FALSE
ENSG00000087460	CELF3	4.89201	57	1.62098	TRUE	FALSE
ENSG00000088038	ELAVL3	4.88044	10	1.62098	TRUE	FALSE
ENSG00000179094	PAPOLB	4.85983	19	1.62098	TRUE	FALSE
ENSG00000257103	CELF3	4.83935	8	1.62098	TRUE	FALSE
ENSG00000116560	HRSP12	4.79653	10	1.62098	TRUE	FALSE
ENSG00000156508	DAZ1	4.76972	11	1.62098	TRUE	FALSE
ENSG00000136877	KRT18	4.76678	21	1.62098	TRUE	FALSE
ENSG00000170791	RBMY1B	4.75556	18	1.62098	TRUE	FALSE
ENSG00000171552	CELF3	4.71095	9	1.62098	TRUE	FALSE
ENSG00000104884	KRT18	4.70941	12	1.62098	TRUE	FALSE
ENSG00000049759	ELAVL3	4.70902	37	1.62098	TRUE	FALSE
